# Differential Wnt/β-Catenin Signaling via TCF7L2/LEF1 Binding Specificity Shapes Cellular and Tumor Phenotypes

**DOI:** 10.1101/2025.11.04.686471

**Authors:** Thomas A. Kluiver, Anna Nordin, Yuyan Lu, Stephanie A. Schubert, Chang Zhang, Xiaochen Duan, Rishi Savur, Marius C. van den Heuvel, Vincent E. de Meijer, Ruben H. de Kleine, Kathelijne Kraal, Ronald R. de Krijger, József Zsiros, Claudio Cantù, Weng Chuan Peng

## Abstract

The mechanisms by which Wnt/β-catenin signaling regulates gene expression in a tissue- and context-specific manner remain poorly understood, limiting our ability to target the aberrant cell growth typical of many Wnt-driven cancers. Here we focus on malignant liver tumors driven by activating *CTNNB1* (β-catenin) mutations that nevertheless display distinct phenotypic states and Wnt outputs. By profiling patient-derived organoids via single-cell transcriptomics and chromatin dynamics, we identify subtype-specific transcriptional and epigenetic profiles. Using CUT&RUN, we show that β-catenin engages distinct genomic regions, dictated by differential association with TCF/LEF family transcription factors. Specifically, we define a novel sequence-specific regulatory element engaged by β-catenin only upon interaction with TCF7L2, revealing that partner choice, independent of *CTNNB1* mutational status, ultimately determines cell fate. Our findings, validated across multiple tumor models and patient tissues, offer a framework for understanding how differential β-catenin-TCF/LEF interaction orchestrates context-specific Wnt signaling outcomes.

**Significance:** Wnt/β-catenin signaling is crucial for development and cancer, yet how it drives different gene programs across tissues is unclear. Using patient-derived liver tumor organoids, we show that β-catenin’s transcriptional output depends on its binding partner: LEF1 or TCF7L2. These factors guide β-catenin to distinct genomic regions, activating either stemness or differentiation genes. We identify a novel helper motif that directs β-catenin-TCF7L2 binding and target selection. By linking partner choice and motif specificity to context-dependent gene regulation, our work provides a unifying mechanism explaining how Wnt/β-catenin signaling produces diverse cellular outcomes.
