## Supplemental Table 1 for "Differential Wnt/β-Catenin Signaling via TCF7L2/LEF1 Binding Specificity Shapes Cellular and Tumor Phenotypes"

### Sheet: Wnt Peaks Common
chr1	1692450	1693550
chr1	1745800	1746800
chr1	7961450	7961700
chr1	10793050	10793700
chr1	10937050	10937950
chr1	15800050	15800550
chr1	15834100	15834950
chr1	16367200	16367550
chr1	18902500	18902900
chr1	19923600	19927550
chr1	21922400	21922950
chr1	22262750	22263000
chr1	25167400	25167750
chr1	27490250	27490650
chr1	36155550	36156250
chr1	38990850	38991100
chr1	43007850	43009250
chr1	46303350	46303700
chr1	56494150	56494450
chr1	58089650	58091150
chr1	59556750	59557400
chr1	60281500	60281950
chr1	62436400	62436700
chr1	68764950	68765150
chr1	74197850	74198150
chr1	76971150	76971500
chr1	91826850	91827600
chr1	94031100	94031850
chr1	94417700	94418400
chr1	101309400	101310050
chr1	110338850	110339250
chr1	117605700	117606100
chr1	121184450	121184650
chr1	123181000	123181750
chr1	123273350	123273750
chr1	124294450	124294750
chr1	124462450	124462700
chr1	143972100	143972600
chr1	150515300	150515750
chr1	154936700	154937350
chr1	154973450	154973800
chr1	155068800	155070350
chr1	155688700	155688900
chr1	162893250	162893850
chr1	172532500	172532900
chr1	172708500	172708850
chr1	181104800	181105100
chr1	187856050	187856250
chr1	192002700	192003200
chr1	200275700	200276450
chr1	200891200	200891600
chr1	201084300	201084750
chr1	202113800	202114300
chr1	203178300	203178650
chr1	203795300	203795550
chr1	203996300	203996650
chr1	204515900	204516150
chr1	204566000	204566750
chr1	205284850	205285100
chr1	205300950	205301700
chr1	205318550	205318900
chr1	205449950	205450350
chr1	205631150	205631450
chr1	206202950	206203550
chr1	211579300	211579900
chr1	212035400	212035650
chr1	213572600	213573350
chr1	219309750	219311200
chr1	219555700	219556100
chr1	220451750	220452100
chr1	222994850	222995450
chr1	225228850	225229300
chr1	231512150	231513050
chr1	232950250	232950550
chr1	234599600	234599950
chr1	234724200	234724650
chr1	244833550	244833950
chr10	3889800	3890200
chr10	4815700	4816100
chr10	7686550	7686750
chr10	14184700	14185300
chr10	24008450	24009800
chr10	24488400	24489750
chr10	28939000	28940350
chr10	28990950	28992250
chr10	30611900	30612200
chr10	31760200	31760500
chr10	31940950	31941600
chr10	33509350	33509650
chr10	38010300	38011000
chr10	40070350	40070650
chr10	40591750	40592000
chr10	40663250	40663650
chr10	40836150	40836400
chr10	52313150	52314550
chr10	52452500	52454200
chr10	56361000	56361550
chr10	61836600	61837800
chr10	65501100	65501400
chr10	73743950	73744350
chr10	74150500	74151250
chr10	74826200	74826700
chr10	75400900	75405850
chr10	76050600	76052100
chr10	84523150	84523950
chr10	95346750	95348000
chr10	99620400	99621450
chr10	101366950	101367150
chr10	101818450	101818800
chr10	102245200	102245500
chr10	102502150	102503750
chr10	102661000	102661600
chr10	110567350	110567700
chr10	112261350	112261900
chr10	112490450	112490800
chr10	113006300	113008000
chr10	124042700	124043800
chr10	125823200	125823600
chr11	353200	355500
chr11	576100	576450
chr11	2202750	2204700
chr11	2788600	2788950
chr11	9314800	9315300
chr11	12802400	12803000
chr11	13042850	13043150
chr11	14160350	14160900
chr11	15229900	15230100
chr11	15703900	15704600
chr11	17208000	17209250
chr11	22635200	22635600
chr11	33039250	33039600
chr11	36351250	36351800
chr11	45843350	45843600
chr11	57667400	57667900
chr11	61508350	61508750
chr11	64566150	64566800
chr11	66312400	66313050
chr11	67572800	67573400
chr11	68099300	68099900
chr11	68460250	68460600
chr11	69638150	69638850
chr11	73779400	73779900
chr11	73876550	73877350
chr11	76210850	76211050
chr11	86244400	86244850
chr11	95789900	95790800
chr11	101994350	101997650
chr11	102111700	102112050
chr11	102187550	102192850
chr11	108551450	108552100
chr11	116579950	116580450
chr11	122229300	122230600
chr11	125111650	125111900
chr11	129823400	129824250
chr11	130002500	130002850
chr11	130181700	130182000
chr12	40500	40750
chr12	7851000	7852050
chr12	7982000	7983150
chr12	12903650	12904450
chr12	22624700	22627350
chr12	26744900	26745250
chr12	30508200	30509150
chr12	30851200	30851800
chr12	48723700	48723900
chr12	50111800	50112300
chr12	50764750	50765500
chr12	51439150	51439900
chr12	52050800	52051500
chr12	53324850	53325850
chr12	53379750	53380650
chr12	54301000	54301900
chr12	57522050	57522650
chr12	58290850	58291950
chr12	62892000	62892350
chr12	81142850	81143300
chr12	93019900	93021350
chr12	93273800	93274500
chr12	94177150	94177350
chr12	96664700	96664900
chr12	98503200	98504400
chr12	106774300	106774650
chr12	109999050	109999500
chr12	111774150	111774400
chr12	113221200	113221450
chr12	113990650	113990950
chr12	114684300	114684500
chr12	114841400	114841900
chr12	121490350	121491350
chr12	122390200	122390400
chr12	123232850	123233200
chr12	124667500	124667850
chr12	124917350	124917750
chr13	16302300	16302550
chr13	16308950	16309350
chr13	16327450	16327650
chr13	16395550	16395950
chr13	16452650	16452900
chr13	16548050	16548300
chr13	16563000	16564600
chr13	16629050	16629350
chr13	16680050	16680250
chr13	16825900	16826150
chr13	16937200	16937400
chr13	16947900	16948150
chr13	17034900	17035600
chr13	17037700	17039600
chr13	17047300	17047600
chr13	17313750	17313950
chr13	17480450	17480650
chr13	17687450	17688550
chr13	17786400	17788400
chr13	17956900	17957250
chr13	22107650	22108200
chr13	22793400	22794300
chr13	23570000	23571200
chr13	23632050	23632700
chr13	24130250	24130700
chr13	34019700	34020450
chr13	41061400	41061800
chr13	41613750	41614100
chr13	44281650	44282200
chr13	73090100	73090950
chr13	75537800	75538300
chr13	75760300	75760950
chr13	80235250	80236200
chr13	93231300	93231500
chr13	109937400	109937600
chr13	110712300	110712950
chr13	113022900	113023200
chr14	20613500	20614200
chr14	21024850	21025150
chr14	32484300	32485200
chr14	35291950	35292250
chr14	45134200	45134600
chr14	50875100	50875950
chr14	53613550	53614350
chr14	53979100	53980300
chr14	54101850	54102550
chr14	56579450	56579850
chr14	63642050	63642400
chr14	64938700	64939050
chr14	64942650	64942950
chr14	68295200	68295850
chr14	75278500	75278850
chr14	90556050	90556400
chr14	92121850	92122450
chr14	99480950	99481200
chr14	102625800	102626450
chr14	102774750	102775200
chr14	105091550	105091800
chr14	106845200	106845900
chr15	36579150	36579600
chr15	36814800	36815200
chr15	41961050	41961950
chr15	44784500	44784850
chr15	60379600	60379850
chr15	62060550	62060950
chr15	67946050	67946500
chr15	70098000	70098800
chr15	74461250	74461550
chr15	75258250	75259750
chr15	84350150	84350350
chr15	88467400	88467750
chr15	89088000	89088500
chr15	100114300	100114750
chr16	12803600	12803950
chr16	14974650	14975050
chr16	21512700	21512900
chr16	21953000	21953350
chr16	24539150	24539450
chr16	29863200	29863650
chr16	30370450	30371100
chr16	30658150	30658750
chr16	50467850	50468650
chr16	50520000	50521200
chr16	50539350	50539650
chr16	50547400	50548450
chr16	50617100	50617750
chr16	68281250	68282150
chr16	68448400	68448800
chr16	70065950	70066350
chr16	81006900	81007300
chr16	84138800	84139750
chr16	84535200	84536250
chr16	87382150	87382500
chr16	89624650	89625650
chr17	7045900	7047600
chr17	7281600	7282000
chr17	7307200	7307450
chr17	7404200	7404550
chr17	7483950	7484700
chr17	7686100	7686750
chr17	9681250	9681600
chr17	17237100	17237750
chr17	17972400	17972650
chr17	22522700	22523550
chr17	26566850	26567050
chr17	30226100	30226350
chr17	35809000	35809500
chr17	38703800	38704200
chr17	38799900	38800100
chr17	39451350	39451650
chr17	40100750	40101300
chr17	40956700	40957100
chr17	41009100	41009300
chr17	41403800	41404550
chr17	45147950	45148300
chr17	48971050	48971350
chr17	53105800	53106450
chr17	53924400	53924750
chr17	57879900	57880350
chr17	58007300	58007700
chr17	58352400	58352950
chr17	58391200	58392050
chr17	59837250	59837850
chr17	61045950	61046150
chr17	62164350	62166300
chr17	65515450	65516650
chr17	65560400	65562150
chr17	65588200	65588750
chr17	65723650	65724000
chr17	66415300	66415700
chr17	66777300	66777600
chr17	75036400	75037150
chr17	76264850	76265250
chr17	76762700	76763150
chr17	76850100	76850700
chr17	77450900	77451650
chr17	81393600	81394300
chr17	81967700	81968400
chr17	81991750	81992900
chr17	81999750	82001900
chr17	82458550	82458800
chr18	572350	572950
chr18	3247450	3247800
chr18	3454000	3454650
chr18	3617750	3618700
chr18	3624100	3624850
chr18	3652450	3654650
chr18	3664200	3666500
chr18	10077350	10078700
chr18	10130750	10132600
chr18	12947650	12948300
chr18	26090550	26090950
chr18	31241650	31244100
chr18	47853200	47853450
chr18	50287750	50288100
chr18	57927700	57928050
chr18	69934900	69935900
chr18	75212500	75212850
chr19	1490400	1491150
chr19	6425000	6425350
chr19	6737200	6737950
chr19	7652150	7652450
chr19	7829600	7829900
chr19	7943700	7944000
chr19	11374750	11375000
chr19	12441000	12441350
chr19	12737150	12737550
chr19	13846600	13847050
chr19	17075150	17075700
chr19	21019450	21020150
chr19	35248000	35249050
chr19	40285400	40286050
chr19	41175950	41176700
chr19	41263750	41264250
chr19	41363850	41364250
chr19	42302450	42302850
chr19	45406300	45406700
chr19	45692000	45692250
chr19	46600600	46600950
chr19	48363950	48364200
chr19	48469000	48469200
chr19	48714050	48714400
chr19	49676400	49677100
chr19	49877300	49878000
chr19	54159750	54159950
chr19	55339100	55339650
chr2	9630950	9631300
chr2	11539650	11540050
chr2	12778150	12778850
chr2	16329850	16331100
chr2	17579750	17580200
chr2	23586750	23587900
chr2	27177550	27178300
chr2	27369900	27370400
chr2	27428250	27429450
chr2	33731100	33731300
chr2	42133050	42133500
chr2	43995950	43996350
chr2	64144500	64144750
chr2	64750900	64751450
chr2	71227150	71227450
chr2	71735450	71735800
chr2	84299750	84300800
chr2	86719850	86720350
chr2	87076400	87076950
chr2	87466600	87466950
chr2	92081150	92081500
chr2	99403450	99403750
chr2	102057750	102058100
chr2	102723850	102724150
chr2	108532800	108534000
chr2	109020250	109020500
chr2	109069200	109070400
chr2	113826300	113827650
chr2	118190300	118190650
chr2	119678000	119679150
chr2	120935800	120936250
chr2	148881700	148881900
chr2	155965750	155966200
chr2	157628600	157629250
chr2	160492600	160492800
chr2	170712000	170712650
chr2	170714250	170715800
chr2	174051500	174053850
chr2	174395550	174395750
chr2	176163200	176163450
chr2	200811650	200811850
chr2	200962950	200963750
chr2	201057600	201057900
chr2	201780750	201781250
chr2	203506750	203506950
chr2	204205500	204206050
chr2	204452450	204453100
chr2	205747550	205748250
chr2	227644100	227644500
chr2	236894850	236895500
chr2	240255600	240256800
chr20	327200	327800
chr20	543850	544150
chr20	1802500	1802850
chr20	1947150	1947600
chr20	2102000	2102750
chr20	5126850	5127200
chr20	5831450	5832200
chr20	7146550	7147750
chr20	10433950	10435150
chr20	10540200	10541700
chr20	11665200	11665800
chr20	13121550	13121950
chr20	14861900	14862800
chr20	17682250	17683500
chr20	17771200	17772550
chr20	18507450	18507850
chr20	19784700	19785100
chr20	19975900	19977600
chr20	21017600	21017850
chr20	23608450	23609250
chr20	26469000	26470750
chr20	26483200	26484250
chr20	26505500	26506500
chr20	26532700	26533250
chr20	28523400	28523600
chr20	28543550	28544000
chr20	28643750	28644100
chr20	31704650	31705100
chr20	31712350	31713400
chr20	32685650	32685950
chr20	33993300	33993750
chr20	34046050	34046450
chr20	34955500	34956100
chr20	35616300	35616900
chr20	37179000	37179350
chr20	41539050	41539400
chr20	47321300	47321850
chr20	47725150	47725550
chr20	48126450	48126650
chr20	50389250	50390000
chr20	50958500	50958850
chr20	51661400	51661700
chr20	51931150	51931800
chr20	53048200	53048650
chr20	53642850	53643450
chr20	54123200	54124450
chr20	54132600	54133550
chr20	54207450	54208150
chr20	57262850	57264550
chr20	62524050	62524400
chr20	63854300	63854650
chr21	6217100	6219350
chr21	7097300	7099300
chr21	7289050	7292200
chr21	7479100	7481400
chr21	7657400	7659200
chr21	10014800	10015100
chr21	10419100	10419450
chr21	14383150	14383400
chr21	17819300	17820000
chr21	23402050	23402250
chr21	31879300	31879950
chr21	35925500	35925850
chr21	38990150	38990450
chr21	40637400	40637700
chr21	42973900	42974350
chr22	10733800	10734050
chr22	11698800	11699000
chr22	11701400	11701850
chr22	16523100	16523300
chr22	18001450	18001900
chr22	18890700	18891100
chr22	18892400	18892700
chr22	19479250	19479750
chr22	28916850	28918950
chr22	28920550	28924550
chr22	28977050	28978000
chr22	29002750	29005450
chr22	29030300	29031950
chr22	29267950	29268300
chr22	31078900	31079550
chr22	36419400	36419750
chr22	36776150	36776600
chr22	42303300	42305050
chr22	43103850	43104600
chr3	4848050	4848900
chr3	4889750	4890400
chr3	9792450	9793100
chr3	11593600	11593800
chr3	11618550	11620200
chr3	20320400	20320700
chr3	21143500	21144050
chr3	31288250	31289400
chr3	31377150	31377550
chr3	40871400	40872150
chr3	41962150	41962500
chr3	50260250	50260450
chr3	54443550	54444300
chr3	75435500	75435900
chr3	82464650	82464850
chr3	90616550	90616750
chr3	99935400	99935950
chr3	111071400	111071650
chr3	111332050	111332450
chr3	125915850	125916300
chr3	131978000	131978600
chr3	139710250	139710500
chr3	141368250	141368650
chr3	150737150	150737800
chr3	152258650	152259350
chr3	155110400	155111800
chr3	170222000	170222450
chr3	177624300	177624600
chr3	177966600	177966950
chr3	187745350	187745900
chr3	188745950	188746950
chr3	197371750	197372350
chr4	4575000	4575550
chr4	4853350	4857200
chr4	38077750	38078300
chr4	38279450	38280150
chr4	50040650	50041950
chr4	52824850	52825850
chr4	55328100	55328350
chr4	78015000	78015200
chr4	82531800	82532400
chr4	87006850	87007250
chr4	98929350	98929650
chr4	106037000	106037300
chr4	108171600	108174150
chr4	108620150	108620650
chr4	128287950	128288300
chr4	130011350	130011600
chr4	133996750	133996950
chr4	139015400	139015800
chr4	139739400	139739950
chr4	152111500	152112000
chr4	157355800	157356200
chr4	184838550	184839050
chr4	189233850	189235400
chr5	1327700	1328350
chr5	37665750	37666400
chr5	40651700	40651900
chr5	61331650	61332200
chr5	64768650	64769000
chr5	74499900	74501100
chr5	79990700	79991000
chr5	82387400	82387700
chr5	82387800	82388100
chr5	91280650	91280950
chr5	94569300	94569600
chr5	124289650	124290400
chr5	132839950	132840250
chr5	133051600	133051950
chr5	134071000	134071450
chr5	134923350	134923900
chr5	138337700	138338300
chr5	149551550	149551900
chr5	150904900	150905350
chr5	154857900	154858400
chr5	160119400	160119950
chr5	161546500	161546900
chr5	173917850	173918250
chr5	175087000	175087200
chr5	175861450	175861800
chr6	2989600	2989950
chr6	3409700	3410300
chr6	7548350	7548900
chr6	8137750	8137950
chr6	13181350	13181700
chr6	14621550	14622800
chr6	24330300	24330600
chr6	24720850	24721250
chr6	26224100	26225000
chr6	26475150	26475350
chr6	31738000	31738450
chr6	32177650	32178300
chr6	33323000	33323250
chr6	33580350	33580650
chr6	35368350	35369000
chr6	35732100	35732350
chr6	37168900	37169750
chr6	37171750	37172450
chr6	37819000	37819700
chr6	41072500	41073050
chr6	42050550	42050950
chr6	42136750	42137050
chr6	43089700	43090600
chr6	45433400	45433800
chr6	52325700	52326550
chr6	56542550	56543350
chr6	57089750	57090150
chr6	58581250	58581600
chr6	58744250	58744450
chr6	58781650	58781950
chr6	59383200	59383450
chr6	61574050	61574300
chr6	64046600	64047000
chr6	79463650	79464400
chr6	81863200	81863650
chr6	87798400	87800200
chr6	109382500	109383150
chr6	113971100	113971500
chr6	137033700	137034200
chr6	142845850	142846400
chr6	146983550	146985450
chr6	150668050	150669250
chr6	151120200	151120400
chr6	151501750	151502050
chr6	155328600	155329650
chr6	155398900	155400500
chr6	169420700	169420900
chr7	2354050	2354900
chr7	2844300	2844700
chr7	7177050	7177500
chr7	12639900	12640500
chr7	13017050	13018100
chr7	25862300	25862900
chr7	26001400	26002350
chr7	30026400	30026750
chr7	33738900	33739950
chr7	35631550	35632100
chr7	36757950	36758150
chr7	45251950	45252150
chr7	47557750	47558900
chr7	47576050	47576600
chr7	58893150	58893400
chr7	63425300	63425500
chr7	77798400	77798650
chr7	80210100	80210900
chr7	89451850	89452050
chr7	92695450	92695850
chr7	99504600	99505250
chr7	100673450	100673650
chr7	113996300	113996550
chr7	127819950	127821000
chr7	129949300	129949600
chr7	138396050	138397100
chr7	140229450	140230150
chr7	145019450	145020300
chr7	145997250	145997500
chr7	149028500	149028900
chr7	150378850	150379700
chr7	151058100	151058500
chr8	8428400	8429600
chr8	12436400	12437150
chr8	13453450	13453650
chr8	22594850	22595500
chr8	24854450	24854650
chr8	28693400	28694850
chr8	37274000	37274900
chr8	37598200	37599500
chr8	37625150	37625500
chr8	37694800	37696950
chr8	38787000	38787400
chr8	60792950	60793200
chr8	62983700	62984300
chr8	63039150	63040450
chr8	63052000	63053250
chr8	85643650	85643850
chr8	85722250	85722700
chr8	85778550	85780700
chr8	86344150	86344950
chr8	96261550	96261950
chr8	102491700	102492650
chr8	121347000	121349900
chr8	125501800	125502250
chr8	127400950	127401450
chr8	128585300	128585950
chr8	140626100	140626350
chr8	143597150	143597750
chr9	677100	677450
chr9	15510950	15511300
chr9	35815200	35815600
chr9	38047650	38048700
chr9	65675900	65676200
chr9	76023750	76024300
chr9	81002000	81002750
chr9	94827400	94828100
chr9	95723950	95725100
chr9	96491250	96492000
chr9	96566500	96567250
chr9	108445150	108445700
chr9	112119400	112119950
chr9	124771350	124771750
chr9	125293750	125293950
chr9	129596650	129597950
chrX	40003550	40004050
chrX	46327650	46328100
chrX	47144700	47145150
chrX	47561100	47561500
chrX	48021250	48021800
chrX	48737300	48737700
chrX	48897750	48898250
chrX	49002200	49002500
chrX	49191000	49191300
chrX	49269350	49269550
chrX	54808700	54809050
chrX	77014850	77015150
chrX	82740750	82740950
chrX	88560800	88561200
chrX	126472400	126472750
chrX	126740050	126740250
chrX	146645650	146645850
chrX	149911100	149911750
chrY	3116700	3116900
chrY	11534350	11534700
chrY	11539150	11539450
chrY	11572050	11572250
chrY	12513200	12513600
chrY	15900500	15900700
chrY	26671550	26671750
chrY	56673750	56674900
chrY	56676050	56683200
chrY	56684600	56687150
chrY	56691100	56691450
chrY	56696600	56696950
chrY	56698400	56698750
chrY	56702350	56704650
chrY	56705800	56706750
chrY	56707900	56708700
chrY	56712950	56713350
chrY	56713600	56722700
chrY	56724200	56724650
chrY	56730500	56735000
chrY	56736550	56738600
chrY	56740300	56742350
chrY	56743500	56744150
chrY	56748500	56748750
chrY	56752100	56752400
chrY	56754400	56755500
chrY	56757950	56758950
chrY	56760200	56760450
chrY	56760850	56769400
chrY	56859850	56860100
chrY	56870900	56871150

### Sheet: Wnt Peaks E only
chr1	3747450	3748800
chr1	15521150	15522000
chr1	30951850	30952600
chr1	38746900	38747600
chr1	39110450	39111100
chr1	53838200	53838700
chr1	61914550	61915700
chr1	85050650	85051000
chr1	86933650	86934600
chr1	94121150	94121800
chr1	107442200	107443100
chr1	164625300	164626250
chr1	165606450	165607150
chr1	170779750	170780100
chr1	172719150	172719800
chr1	178093150	178093650
chr1	178625600	178626400
chr1	183200600	183201050
chr1	183228850	183229400
chr1	183517150	183517550
chr1	183585050	183585300
chr1	185913650	185913950
chr1	205189700	205190100
chr1	206451850	206452200
chr1	209549450	209549800
chr1	214404450	214405250
chr1	214735600	214735950
chr1	235079250	235080150
chr10	3775050	3777300
chr10	6909800	6911050
chr10	11070950	11073500
chr10	28339150	28339950
chr10	29082450	29083650
chr10	35902700	35903950
chr10	40878850	40879100
chr10	52308000	52309500
chr10	52608100	52610600
chr10	75281350	75284050
chr10	75497900	75499150
chr10	76302750	76303950
chr10	78851400	78852300
chr10	91893950	91895100
chr10	95994100	95994750
chr10	101617350	101618800
chr10	102758450	102759350
chr10	103718900	103720100
chr10	112988950	112989650
chr10	113617000	113618050
chr10	117221100	117222200
chr10	120205300	120206150
chr10	121573500	121575450
chr11	61120350	61121350
chr11	70566800	70567300
chr11	86789950	86790850
chr11	94343200	94344500
chr11	95298800	95300200
chr11	95411800	95412750
chr11	96015850	96016900
chr11	96105200	96106200
chr11	101478700	101479150
chr11	102263250	102263850
chr11	102316500	102316850
chr11	103408500	103409250
chr11	110564900	110565800
chr11	114834900	114835650
chr11	120339450	120339750
chr11	121152450	121152950
chr11	122920450	122921350
chr11	126563550	126565550
chr11	131520000	131520900
chr12	1277450	1278550
chr12	4052650	4053600
chr12	4270400	4271950
chr12	6998400	6999100
chr12	10360800	10362850
chr12	11727100	11727750
chr12	15546400	15547000
chr12	25752350	25753900
chr12	26588950	26589150
chr12	39886000	39886550
chr12	51047850	51048250
chr12	51961650	51962200
chr12	52073350	52073650
chr12	52579550	52581100
chr12	52603150	52603950
chr12	53838500	53839100
chr12	54388200	54390450
chr12	54830000	54831000
chr12	58486800	58487900
chr12	64700850	64701150
chr12	78879900	78880600
chr12	79661900	79662900
chr12	89058750	89061200
chr12	89825900	89827000
chr12	93292950	93293200
chr12	95334300	95334900
chr12	96846300	96846750
chr12	98772600	98774200
chr12	102059200	102060000
chr12	105040300	105041150
chr12	107694200	107695050
chr12	108355800	108356850
chr12	109462700	109463500
chr12	109695600	109696600
chr12	111287350	111288000
chr12	115158550	115159600
chr12	116639550	116640850
chr12	117106000	117106200
chr12	119399300	119399900
chr12	121456550	121456750
chr12	128299800	128300750
chr12	128342200	128342900
chr12	128651950	128652750
chr12	130086200	130086800
chr13	16247400	16247900
chr13	16739900	16740100
chr13	17595950	17596150
chr13	17781550	17781750
chr13	17852700	17853050
chr13	21603900	21605300
chr13	22070450	22071100
chr13	34627150	34628250
chr13	38763150	38764000
chr13	39365350	39365700
chr13	40260900	40262050
chr13	48129000	48132100
chr13	48876300	48877150
chr13	48938000	48939000
chr13	52712100	52712700
chr13	97233150	97234250
chr13	99349150	99350000
chr13	100630550	100631200
chr14	33254200	33254600
chr14	38548000	38548800
chr14	51563700	51565300
chr14	53882650	53883300
chr14	54743150	54743800
chr14	66381800	66382550
chr14	70152550	70153050
chr14	70709000	70710600
chr14	79820700	79821500
chr14	81509950	81510350
chr14	98830950	98832050
chr15	31397550	31399250
chr15	60580350	60581350
chr15	65963500	65964200
chr15	69114050	69114850
chr15	69909800	69911200
chr15	72654250	72655750
chr15	74081500	74083100
chr15	74202400	74203150
chr15	75282400	75283900
chr15	75734800	75735650
chr15	76950900	76951900
chr15	90006450	90006950
chr15	95209800	95210950
chr16	1535450	1536250
chr16	49418900	49419700
chr16	50320050	50321100
chr16	50389900	50391700
chr16	51846300	51847100
chr16	70689700	70690050
chr16	89818850	89819450
chr17	7091200	7092200
chr17	26101450	26101700
chr17	31907200	31907850
chr17	40480550	40481250
chr17	40949650	40951800
chr17	43324550	43324900
chr17	43671200	43671550
chr17	47868500	47870500
chr17	49698750	49699500
chr17	50318750	50319050
chr17	65414050	65414700
chr17	65433300	65435000
chr17	65523500	65523800
chr17	65592700	65594500
chr17	65624350	65624950
chr17	66384150	66384550
chr17	77370550	77371150
chr18	3107400	3108400
chr18	9452950	9454750
chr18	23730700	23731700
chr18	23743500	23744900
chr18	24943650	24944600
chr18	31399350	31400200
chr18	36475950	36477100
chr18	36495900	36497950
chr18	40003900	40004850
chr18	48018750	48020050
chr18	50177150	50177600
chr18	50407950	50408800
chr18	55097500	55098250
chr18	74545000	74546000
chr19	15129850	15130500
chr19	16030050	16030850
chr19	34270050	34270350
chr19	47624050	47624750
chr19	56885650	56886100
chr2	4628250	4629500
chr2	8310800	8311500
chr2	9075050	9075500
chr2	14560050	14561150
chr2	15220700	15222350
chr2	20370000	20370500
chr2	25187900	25188250
chr2	47345000	47345600
chr2	64227900	64228750
chr2	70641550	70642700
chr2	96423550	96424200
chr2	103292900	103293550
chr2	105536150	105536550
chr2	113876800	113878850
chr2	128378900	128379600
chr2	150739250	150740200
chr2	159156850	159158150
chr2	170083750	170084600
chr2	170354100	170355550
chr2	170370850	170371850
chr2	170504150	170505300
chr2	174120600	174122150
chr2	174334050	174335300
chr2	178322100	178323400
chr2	178327250	178328500
chr2	181860900	181861850
chr2	189601200	189601850
chr2	190645700	190646550
chr2	201359950	201360900
chr2	204831000	204831400
chr2	205678150	205680200
chr2	219661100	219663050
chr2	220491500	220492200
chr2	221255600	221256750
chr2	221474550	221474900
chr2	224678000	224679000
chr2	230905400	230905950
chr2	234147400	234148050
chr2	236765700	236766600
chr2	237018100	237019150
chr2	240351450	240351900
chr20	2314950	2315550
chr20	2379450	2380100
chr20	2799000	2799300
chr20	3893250	3893850
chr20	6196000	6197200
chr20	6697850	6698600
chr20	6926500	6927000
chr20	14860400	14861150
chr20	17008300	17010950
chr20	32114800	32116850
chr20	32203750	32204950
chr20	37841700	37842450
chr20	41231350	41232750
chr20	49470350	49471250
chr20	56941700	56942050
chr20	57020000	57021050
chr20	57167800	57169100
chr20	57212600	57213050
chr20	57326300	57327300
chr20	59308800	59310600
chr20	59319100	59320500
chr20	59442550	59443200
chr21	31942500	31943450
chr21	35402150	35402750
chr21	44597700	44598550
chr21	44722800	44724200
chr22	26065600	26067400
chr22	29079400	29080800
chr22	29847950	29849250
chr22	39428450	39429050
chr22	46721650	46722200
chr22	48907700	48908400
chr3	1908500	1909500
chr3	4024500	4025150
chr3	9727400	9728250
chr3	31165250	31165850
chr3	38202950	38203250
chr3	41001750	41002700
chr3	41247150	41248050
chr3	90081050	90081350
chr3	91168700	91168900
chr3	111194350	111195400
chr3	141076600	141077500
chr3	149657750	149658450
chr3	189638850	189639500
chr3	193897400	193898000
chr4	4666100	4667350
chr4	11117200	11117750
chr4	20844150	20844750
chr4	30675750	30676450
chr4	48336950	48337850
chr4	52759650	52760750
chr4	69832450	69833250
chr4	78655900	78656250
chr4	81642150	81643200
chr4	88600750	88601950
chr4	108359600	108361450
chr4	111770000	111770650
chr4	123707100	123707600
chr4	146944200	146944600
chr4	148837450	148837850
chr4	190108650	190111450
chr5	14609700	14610550
chr5	37937800	37938750
chr5	51405650	51406100
chr5	55254400	55255450
chr5	59104450	59104900
chr5	74035550	74036550
chr5	77379650	77380250
chr5	78089800	78090500
chr5	80111200	80112050
chr5	82356900	82357600
chr5	96409900	96410750
chr5	97111350	97112100
chr5	100048850	100049050
chr5	128360450	128361000
chr5	130710300	130710600
chr5	135488650	135489300
chr5	137935050	137935950
chr5	141495850	141496200
chr5	153658250	153659550
chr5	164553350	164554600
chr5	164747100	164748100
chr5	171623650	171624600
chr5	171678500	171679600
chr5	174337200	174338750
chr5	174376200	174376850
chr5	174549150	174549850
chr5	174608900	174609350
chr6	7414650	7415450
chr6	15525450	15526650
chr6	15969100	15969400
chr6	21393550	21394250
chr6	31713900	31714800
chr6	36064900	36066050
chr6	41644300	41645400
chr6	45867950	45868650
chr6	57170400	57172600
chr6	58840400	58840700
chr6	61119250	61120050
chr6	92810700	92811500
chr6	121487850	121489350
chr6	155402050	155403350
chr6	156126350	156127150
chr6	156953200	156954200
chr6	170176350	170177200
chr7	3218550	3219250
chr7	6077000	6077800
chr7	7937950	7938850
chr7	25407300	25408850
chr7	26094950	26095650
chr7	26440600	26441450
chr7	27516000	27517200
chr7	43734600	43735850
chr7	58434500	58434850
chr7	58818350	58818550
chr7	59364500	59364800
chr7	96303050	96303850
chr7	101170850	101171300
chr7	102097550	102098350
chr7	120898500	120899350
chr7	140326750	140328200
chr7	140349250	140349850
chr7	158050050	158050600
chr8	571100	571750
chr8	3112950	3113300
chr8	4994700	4995450
chr8	5539950	5540300
chr8	5731950	5732400
chr8	9080000	9080400
chr8	9884900	9885650
chr8	12772400	12774050
chr8	13229350	13230450
chr8	14038100	14039050
chr8	22318600	22319500
chr8	22984900	22987200
chr8	27361600	27362400
chr8	31341900	31342300
chr8	31660850	31662700
chr8	37594150	37595250
chr8	37731450	37731850
chr8	42554000	42555150
chr8	42571200	42572250
chr8	47682900	47683400
chr8	50640000	50640950
chr8	53310200	53310650
chr8	65731200	65731600
chr8	66194350	66197200
chr8	66217450	66220250
chr8	71308550	71308850
chr8	85730300	85730500
chr8	86703000	86703850
chr8	93287000	93288250
chr8	95444050	95444550
chr8	97232050	97232450
chr8	103372250	103373650
chr8	104724850	104725600
chr8	108003650	108005700
chr8	121303200	121304400
chr8	122798900	122799400
chr8	124712300	124713200
chr8	125289300	125290600
chr8	125333900	125334650
chr8	130034100	130035500
chr8	130061550	130062450
chr8	135396300	135397800
chr8	136104450	136105550
chr8	140106050	140106450
chr8	143461900	143462250
chr8	144365500	144366250
chr9	8402100	8402500
chr9	16636900	16637850
chr9	18796400	18797500
chr9	25779850	25780800
chr9	82951000	82952250
chr9	87874200	87874500
chr9	96083050	96084600
chr9	107239300	107240050
chr9	110913350	110914400
chr9	113680200	113680850
chr9	131869400	131870000
chr9	132861800	132863250
chr9	135948850	135949650
chrX	26307150	26307750
chrX	37092450	37092900
chrX	146908050	146908500

### Sheet: Wnt Peaks F only
chr1	1124950	1125250
chr1	22702400	22702750
chr1	25168350	25168950
chr1	59052050	59052450
chr1	154974550	154974950
chr1	156021000	156021300
chr1	188210650	188210850
chr1	200040750	200041050
chr1	201502300	201502500
chr1	204493600	204494050
chr1	204516350	204516650
chr1	205749400	205749700
chr1	206351400	206351750
chr1	211258750	211259000
chr1	211675650	211675900
chr1	214414750	214414950
chr1	221742150	221742400
chr1	230702800	230703650
chr1	231220000	231220400
chr1	234612550	234612800
chr1	234975250	234975500
chr1	235408650	235409850
chr1	236494450	236495000
chr1	236795800	236796600
chr10	40266300	40267600
chr10	40863850	40864450
chr10	66284000	66284400
chr10	112394400	112394650
chr10	124381200	124381550
chr11	11992650	11993000
chr11	43680300	43680650
chr11	69497200	69497450
chr11	123062200	123062550
chr11	131205200	131205400
chr12	31959050	31959300
chr12	42238400	42238800
chr12	65113700	65114200
chr12	71163000	71163350
chr12	71440900	71441250
chr12	101607950	101608550
chr12	102898750	102899650
chr12	106302500	106302750
chr12	114799400	114800100
chr12	114826150	114826500
chr12	121800100	121800400
chr13	16349950	16350200
chr13	16378750	16381950
chr13	16440200	16440700
chr13	16512200	16515200
chr13	17554250	17554450
chr13	30832850	30833100
chr13	33260400	33260600
chr14	76397000	76397400
chr14	101721050	101721250
chr15	41031900	41032200
chr15	44836150	44836400
chr15	58770700	58771100
chr15	63514600	63514900
chr15	69782950	69783150
chr15	74443400	74443850
chr16	27203600	27204000
chr16	34085100	34085350
chr16	54628850	54629150
chr16	68132150	68132400
chr16	68265200	68265950
chr16	81451950	81452450
chr17	16438700	16438950
chr17	19946150	19946350
chr17	42484250	42484600
chr17	43100600	43100800
chr17	55287050	55287250
chr17	59155050	59155350
chr17	60730000	60730250
chr17	61461250	61462050
chr17	68072000	68072200
chr17	68383750	68384100
chr17	72413050	72413950
chr17	73483600	73483800
chr17	77002300	77002550
chr18	3233700	3234000
chr18	58605550	58605900
chr19	5904100	5904600
chr19	12333450	12334200
chr19	33896800	33897000
chr19	35006350	35006700
chr19	36290050	36290250
chr19	37289150	37290000
chr19	37297750	37298600
chr19	38850350	38850550
chr19	45272950	45273150
chr19	48295650	48295900
chr19	48354650	48356150
chr19	49766450	49766650
chr19	55166800	55167100
chr2	11357500	11357950
chr2	38603000	38603250
chr2	38981800	38982000
chr2	43195000	43195200
chr2	74488900	74489300
chr2	88128300	88128600
chr2	128169900	128170100
chr2	128178400	128179050
chr2	165520700	165520900
chr2	172329850	172330550
chr2	177212350	177212550
chr2	177264950	177265150
chr2	193427850	193428250
chr2	193428300	193428650
chr2	195657050	195657300
chr2	200702800	200703000
chr2	219081250	219081550
chr2	226618950	226619350
chr2	227796400	227796750
chr2	233063450	233063700
chr2	233063750	233064050
chr2	233981850	233982400
chr20	1122500	1122950
chr20	4973400	4973600
chr20	5514400	5514600
chr20	8019700	8020050
chr20	10367750	10368150
chr20	15594300	15594900
chr20	20712800	20713000
chr20	22411750	22411950
chr20	23232250	23232600
chr20	31446300	31447350
chr20	31606950	31609200
chr20	31610900	31612100
chr20	31722950	31724150
chr20	34311100	34311400
chr20	41028650	41028900
chr20	44461400	44461650
chr20	46666650	46667800
chr20	47464850	47465050
chr20	50399200	50400750
chr20	51760500	51761500
chr20	53579750	53580100
chr20	53800750	53802100
chr20	62818850	62819050
chr20	64023950	64024300
chr20	64188750	64189600
chr21	10367350	10368550
chr21	41322850	41323150
chr21	44982950	44983250
chr21	45448800	45449150
chr22	23521550	23521750
chr22	33578150	33578400
chr22	36419100	36419350
chr22	36435600	36435800
chr3	8487000	8487200
chr3	57451100	57451450
chr3	66481100	66481750
chr3	139654350	139655200
chr3	140941600	140941850
chr3	148440750	148441150
chr3	148600900	148601200
chr3	149386750	149387050
chr3	151198200	151198650
chr4	7749700	7749900
chr4	38133300	38133500
chr4	55346300	55346500
chr4	70182450	70182700
chr4	74479350	74479600
chr4	151324450	151324850
chr5	21481600	21481800
chr5	56359000	56359300
chr5	74581050	74581300
chr5	80181600	80181800
chr5	124163000	124163300
chr5	139756150	139756350
chr5	172858600	172859400
chr5	174511800	174512050
chr5	179732600	179732800
chr6	1054750	1055700
chr6	1263100	1264200
chr6	11392750	11393050
chr6	14721000	14721450
chr6	28863350	28863750
chr6	33613200	33613600
chr6	49897700	49898200
chr6	51201550	51201750
chr6	86208650	86208850
chr6	87702200	87702600
chr6	113642750	113643250
chr6	134853100	134853900
chr6	150687600	150687900
chr6	155487000	155487400
chr6	162250150	162250500
chr7	373250	373650
chr7	34036100	34036550
chr7	37943150	37943400
chr7	44606500	44606900
chr7	47470800	47471200
chr7	75920500	75920750
chr7	75920850	75921100
chr7	92917800	92918000
chr7	100538550	100539150
chr7	150754750	150754950
chr7	153329350	153329550
chr7	156666350	156666900
chr8	15353800	15354000
chr8	22642250	22642550
chr8	38557550	38557900
chr8	97163100	97164000
chr8	127218800	127219200
chr8	128554850	128555400
chr9	6590750	6591150
chr9	6897950	6898200
chr9	91197350	91197600
chr9	108057900	108058600
chr9	108111500	108111800
chr9	114154000	114154400
chr9	126527400	126527850
chrX	2401500	2402050
chrX	79286000	79286200
chrX	87024600	87025200
chrX	114458950	114459450
chrY	11531500	11532350
chrY	11545850	11546750
chrY	11550100	11550350
chrY	11563950	11564400
chrY	19568050	19568400
chrY	56749100	56751650
