## Supplemental Table 3 for "Differential Wnt/β-Catenin Signaling via TCF7L2/LEF1 Binding Specificity Shapes Cellular and Tumor Phenotypes"

### Sheet: 13E Diff LEF1
chr5	94569090	94569720
chr8	102491760	102492600
chr18	9453570	9454620
chr17	53106060	53106690
chr18	8820840	8821680
chr21	10014690	10015320
chr12	25752720	25753350
chr1	76970880	76971510
chr20	11212530	11213160
chr2	170083830	170084670
chr2	113826510	113826930
chr22	28920570	28920990
chr10	75281850	75282690
chr8	42571620	42572250
chr8	12772830	12773460
chr12	7981890	7982520
chr7	25862130	25862970
chr17	40949790	40950420
chr10	99620430	99621060
chr8	86703120	86703540
chr18	48422850	48423480
chr2	240255960	240256590
chr14	32484270	32484900
chr10	24008460	24008880
chr6	21393750	21394170
chr10	80894100	80894730
chr6	167933010	167933640
chr20	41231610	41232240
chr12	107694090	107694720
chr8	121348500	121349130
chr8	108004260	108004890
chr22	39965310	39966360
chr3	160947360	160947990
chr19	47624220	47624850
chr3	31288530	31289160
chr12	12903660	12904080
chr10	110641230	110641860
chr18	23883510	23883930
chr15	67402020	67402650
chr2	150739470	150740100
chr7	96303060	96303480
chr10	8276520	8277150
chr13	34627320	34627740
chr10	105771120	105771540
chr8	62983830	62984250
chr18	22031940	22032570
chr10	52313730	52314150
chr18	40120920	40121340
chr20	35616210	35616840
chr12	115158750	115159380
chr10	113007090	113007720
chr6	150668070	150668700
chr20	54123300	54123720
chr3	11619090	11619510
chr3	115581690	115582110
chr13	48131160	48131790
chr8	130061610	130062030
chr12	64583820	64584240
chr8	32108370	32108790
chr8	122925180	122925810
chr5	55254570	55255200
chr9	110913810	110914230
chr18	31243380	31244010
chr2	181861260	181861680
chr17	42028350	42028770
chr6	37566690	37567320
chr5	116938710	116939340
chr9	113680140	113680770
chr18	23731050	23731470
chr15	49984410	49984830
chr2	16330440	16330860
chr11	353850	354270
chr2	237297060	237297690
chr8	14038080	14038710
chr10	76051500	76051920
chr6	156953580	156954000
chr10	64065960	64066380
chr10	105387030	105387660
chr2	149080890	149081310
chr7	112449330	112449750
chr22	24555090	24555510
chr1	94033800	94034430
chr10	34135290	34135710
chr18	36495900	36496320
chr8	93287250	93287670
chr19	15130080	15130500
chr5	97111350	97111770
chr22	21499800	21500220
chr10	95346930	95347560
chr15	75282690	75283110
chr10	103888260	103888890
chr10	3486420	3487050
chr2	14558040	14558670
chr2	196714560	196714980
chr18	3664500	3664920
chr5	59661840	59662260
chr4	27170010	27170430
chr8	12194280	12194700
chr2	15258810	15259230
chr12	27280050	27280470
chr5	164553480	164554110
chr11	94034220	94034850
chr2	221255790	221256210
chr5	107450910	107451330
chr2	16603860	16604280
chr10	104104350	104104980
chr20	23608620	23609040
chr10	47421360	47421990
chr2	14560560	14560980
chr8	22984920	22985760
chr8	66027570	66028200
chr17	22523340	22523760
chr3	137848200	137848620
chr12	109696020	109696440
chr5	74035920	74036340
chr10	51907380	51907800
chr8	30401070	30401490
chr8	37274160	37274790
chr17	16419270	16419690
chr5	80111640	80112060
chr4	55327860	55328280
chr6	57048810	57049230
chr10	5665380	5665800
chr8	125655600	125656020
chr6	3409770	3410190
chr22	39785340	39785760
chr2	50720250	50720670
chr8	50665860	50666280
chr2	12486180	12486600
chr10	5538750	5539170
chr18	14769720	14770140

### Sheet: 13E Diff TCF7L2
chr17	7686000	7686840
chr17	17237010	17237850
chr2	174334650	174335280
chr7	2353890	2354940
chr1	1745940	1746780
chr3	170221800	170222640
chr19	6737220	6738060
chr20	2102100	2102730
chr8	143596950	143597580
chr2	87076290	87076920
chr19	49877100	49877940
chr18	50287650	50288280
chr5	173917800	173918430
chr19	17075100	17075940
chr2	86719710	86720340
chr1	154936740	154937370
chr11	57667260	57667890
chr10	110567100	110567730
chrX	47561010	47561640
chrY	56736330	56736960
chr3	9792510	9793140
chr1	200891040	200891670
chr10	125822970	125823600
chr1	18902520	18902940
chr9	92325450	92326080
chrY	56715960	56716590
chr7	45251640	45252270
chr18	3247230	3247860
chr17	35808990	35809410
chr4	4856670	4857090
chr6	2989350	2989980
chr2	148881600	148882020
chrX	48737220	48737850
chr17	43530900	43531320
chr10	74150790	74151210
chrY	56707770	56708820
chr6	113970990	113971620
chr19	10333050	10333470
chrX	52995390	52996020
chr1	27490260	27490680
chr8	96261480	96262110
chr5	150904740	150905370
chr1	46132590	46133010
chr5	64768620	64769040
chr17	76762560	76763190
chr19	49676550	49676970
chr19	45406200	45406830
chr6	24720990	24721410
chr3	50321250	50321670
chr20	543690	544110
chr8	63039060	63039480
chr17	42017640	42018060
chr19	35248500	35248920
chr14	21024780	21025200
chr1	155688540	155688960
chr2	23628990	23629410
chr19	49149660	49150080
chr11	33039090	33039510
chr18	26090400	26090820
chr16	14974680	14975100
chrY	56734440	56734860

### Sheet: LEF1 Specific Matched Data
chr1	3748351	3748807
chr1	8407489	8410265
chr1	8551170	8552462
chr1	8878187	8878537
chr1	10210312	10210864
chr1	10399217	10399567
chr1	10507567	10507917
chr1	11273196	11273546
chr1	11908183	11908533
chr1	11909747	11910097
chr1	15526672	15527336
chr1	16895951	16896407
chr1	21937385	21937735
chr1	22024387	22024843
chr1	22039737	22039907
chr1	23344654	23345110
chr1	24199516	24199972
chr1	26472472	26472822
chr1	27154873	27155223
chr1	28505297	28505753
chr1	28506087	28506543
chr1	29914692	29915898
chr1	30951886	30952632
chr1	31170750	31171206
chr1	31172242	31172698
chr1	32666539	32667744
chr1	32964527	32964877
chr1	38000355	38000811
chr1	38012301	38012757
chr1	38506020	38506267
chr1	40709024	40709480
chr1	43184382	43184732
chr1	43352892	43353348
chr1	43650413	43650869
chr1	44674232	44674688
chr1	44730820	44731434
chr1	44799837	44800293
chr1	45303178	45303634
chr1	46339267	46339723
chr1	52055278	52055628
chr1	54273012	54273362
chr1	54937316	54938290
chr1	58088518	58091246
chr1	58783490	58783840
chr1	60640176	60640632
chr1	60825489	60826487
chr1	61050502	61050852
chr1	65538735	65539047
chr1	65696870	65696984
chr1	66169108	66169772
chr1	68464814	68465581
chr1	70205733	70206189
chr1	75786142	75786492
chr1	84506337	84506793
chr1	86775417	86775873
chr1	88891389	88892047
chr1	89991444	89991900
chr1	92784624	92784974
chr1	93845525	93846898
chr1	94416840	94418822
chr1	104706518	104706974
chr1	107526097	107527643
chr1	109214874	109215330
chr1	109426087	109426543
chr1	111559763	111560219
chr1	112955504	112955854
chr1	113072124	113072461
chr1	113306980	113308651
chr1	117059664	117060320
chr1	117366663	117367013
chr1	117605270	117605726
chr1	121184419	121185243
chr1	144412472	144412822
chr1	146051894	146052244
chr1	146376876	146377491
chr1	146387402	146387752
chr1	147247670	147248126
chr1	148264696	148265353
chr1	148388248	148388704
chr1	148522627	148523191
chr1	149636893	149637014
chr1	149939146	149939602
chr1	150619597	150620053
chr1	153920456	153920912
chr1	153978512	153978968
chr1	154272611	154272961
chr1	154558639	154559095
chr1	154736701	154737358
chr1	155000792	155001142
chr1	155001580	155001930
chr1	155227226	155227682
chr1	155609539	155609995
chr1	155934462	155934918
chr1	156212834	156213184
chr1	160726276	160726938
chr1	162235300	162236110
chr1	164515035	164516346
chr1	165605975	165607297
chr1	167928324	167928780
chr1	171916029	171916931
chr1	178092960	178093310
chr1	178625664	178626355
chr1	179876660	179877116
chr1	179878006	179878462
chr1	181084489	181084945
chr1	183171974	183172324
chr1	186838549	186838899
chr1	202927098	202927448
chr1	203025788	203026138
chr1	203799947	203800403
chr1	205122089	205122439
chr1	205284685	205285141
chr1	206202922	206203975
chr1	213572285	213574464
chr1	214285474	214286706
chr1	216613835	216614943
chr1	219554956	219556007
chr1	224067469	224067925
chr1	224330141	224330715
chr1	224457396	224457650
chr1	226002843	226003299
chr1	227317941	227318291
chr1	228486582	228487214
chr1	229559408	229559864
chr1	231472920	231474186
chr1	232472609	232472959
chr1	234606176	234606632
chr1	234607946	234608402
chr1	235104270	235104726
chr1	241728827	241729283
chr10	1498793	1499143
chr10	3481687	3482828
chr10	3571608	3572928
chr10	4431289	4432028
chr10	11598263	11599667
chr10	11874647	11875103
chr10	14954081	14954537
chr10	15802354	15803033
chr10	16686114	16686464
chr10	16817389	16818163
chr10	22316939	22317395
chr10	22322423	22322879
chr10	28939187	28940417
chr10	30611967	30612423
chr10	31941014	31941470
chr10	32971645	32971926
chr10	35686442	35687270
chr10	38009883	38010339
chr10	42638280	42639017
chr10	46023116	46023572
chr10	47553299	47553755
chr10	52661677	52663487
chr10	60140697	60141354
chr10	60778192	60778648
chr10	61752831	61752967
chr10	61834828	61835615
chr10	63269029	63269485
chr10	64065474	64066572
chr10	67783696	67784365
chr10	67884743	67885093
chr10	70454949	70455935
chr10	71850422	71850878
chr10	72625836	72626292
chr10	73591298	73591754
chr10	73591868	73592324
chr10	73930851	73931185
chr10	74176195	74176852
chr10	74853982	74854438
chr10	74854931	74855387
chr10	75408252	75408479
chr10	75755418	75755874
chr10	76309759	76310109
chr10	77772869	77773691
chr10	80771969	80772296
chr10	86759340	86759796
chr10	93755816	93756166
chr10	98446694	98447044
chr10	100371244	100371428
chr10	100373880	100374542
chr10	101061145	101061495
chr10	102229768	102230426
chr10	103888181	103888949
chr10	103967040	103967390
chr10	110210721	110211177
chr10	110650166	110650516
chr10	110871314	110872402
chr10	112260872	112262005
chr10	112446884	112447234
chr10	113006131	113008747
chr10	113060564	113061020
chr10	114250424	114251432
chr10	114905309	114906127
chr10	121262765	121263115
chr10	121519957	121520784
chr10	126199224	126199680
chr10	132537119	132537469
chr10	133367380	133368238
chr11	324836	325492
chr11	574105	574561
chr11	6234393	6235482
chr11	9364631	9365087
chr11	18322213	18322563
chr11	33891088	33891544
chr11	34609237	34609693
chr11	46309813	46310269
chr11	46846009	46846359
chr11	47578868	47579218
chr11	57761669	57762125
chr11	58577744	58578407
chr11	59561011	59561467
chr11	61120524	61121291
chr11	64240785	64241241
chr11	64247434	64247784
chr11	65487516	65487972
chr11	65614844	65615300
chr11	67239816	67240489
chr11	67391528	67391878
chr11	69888372	69888828
chr11	72103274	72103730
chr11	88338055	88338511
chr11	95107473	95107611
chr11	102654057	102654407
chr11	108497593	108498049
chr11	108551979	108552435
chr11	115179711	115180061
chr11	116193611	116194577
chr11	118436188	118436465
chr11	118565774	118566230
chr11	122900471	122901463
chr12	1277002	1278949
chr12	4270510	4270966
chr12	6336039	6336495
chr12	6336607	6337063
chr12	6613023	6613479
chr12	6943742	6944092
chr12	12703922	12704272
chr12	14257747	14258097
chr12	14769811	14770699
chr12	22625482	22626316
chr12	27523598	27523948
chr12	27549739	27550195
chr12	27615318	27615941
chr12	27772567	27773704
chr12	39619538	39621044
chr12	41647734	41648662
chr12	47360593	47361049
chr12	49060608	49061174
chr12	49264954	49265304
chr12	52072859	52073608
chr12	53321338	53321794
chr12	53938425	53938881
chr12	54262401	54263056
chr12	54301449	54301602
chr12	54359209	54359391
chr12	56636395	56637237
chr12	56645619	56645969
chr12	64672844	64673300
chr12	79661671	79663449
chr12	80150131	80150587
chr12	93020571	93021027
chr12	93021325	93021481
chr12	98399580	98400036
chr12	104286603	104287290
chr12	104498725	104499181
chr12	106773873	106774613
chr12	108689406	108690251
chr12	108701654	108702110
chr12	108731474	108732075
chr12	111599400	111599750
chr12	117105975	117106117
chr12	120291570	120292119
chr12	121581466	121581922
chr12	121582813	121582960
chr12	121798310	121798967
chr12	121799209	121799665
chr12	123232792	123233248
chr12	124939577	124940379
chr12	128531093	128531549
chr12	130839338	130839794
chr13	23631864	23632874
chr13	34019350	34020570
chr13	41061252	41062462
chr13	50082248	50082704
chr13	51582959	51584516
chr13	67049416	67049766
chr13	71628079	71628429
chr13	71866299	71866649
chr13	73059338	73059688
chr13	75101582	75103012
chr13	79740393	79740743
chr13	99349237	99350356
chr13	99976530	99976880
chr13	100630119	100631496
chr13	110711296	110712485
chr13	113292051	113292507
chr13	113296961	113297311
chr14	20342879	20343697
chr14	21794459	21796110
chr14	23154037	23155527
chr14	24113936	24115160
chr14	24146724	24147884
chr14	24366587	24367863
chr14	31205726	31205981
chr14	32259730	32259992
chr14	50321172	50321628
chr14	53999082	53999607
chr14	55103182	55103638
chr14	64844941	64845397
chr14	67241383	67241839
chr14	67359859	67360315
chr14	68140276	68140626
chr14	68180888	68182155
chr14	77097106	77098081
chr14	99480939	99481880
chr14	101810015	101810671
chr14	103418495	103419027
chr14	105490394	105490744
chr14	105491070	105491420
chr15	41960783	41962087
chr15	44784335	44784527
chr15	58037927	58038383
chr15	63504457	63504807
chr15	64989636	64989986
chr15	65296036	65296386
chr15	65304592	65304942
chr15	66504561	66504911
chr15	66841920	66842376
chr15	67401924	67403115
chr15	70769601	70771531
chr15	72117988	72118444
chr15	72230392	72231063
chr15	72375838	72376395
chr15	75450053	75451083
chr15	75734671	75735931
chr15	75776071	75776527
chr15	76337004	76337732
chr15	76950943	76952251
chr15	80155642	80156062
chr15	84734925	84735412
chr15	85459605	85460557
chr15	85463108	85464808
chr15	90954941	90955291
chr15	96011221	96011571
chr15	97960380	97960730
chr16	1535310	1536057
chr16	3003976	3004326
chr16	3500736	3501086
chr16	4616420	4616876
chr16	5033815	5034271
chr16	5097919	5099354
chr16	10258768	10259685
chr16	19393582	19394038
chr16	21952408	21952864
chr16	22190486	22191356
chr16	23556979	23557329
chr16	28211728	28212078
chr16	28304303	28304653
chr16	29679559	29679909
chr16	29807561	29808017
chr16	29944224	29944379
chr16	30377810	30378266
chr16	30406842	30407517
chr16	50616388	50617986
chr16	53912645	53913872
chr16	57735136	57735592
chr16	67504302	67504758
chr16	71808805	71809155
chr16	72371189	72371539
chr16	78289718	78290068
chr16	81633790	81634246
chr16	84116500	84116850
chr16	85328271	85328931
chr16	87383447	87383797
chr16	87777742	87778198
chr16	89873546	89874002
chr17	7135555	7136456
chr17	7306558	7307014
chr17	7332768	7333364
chr17	7836687	7837037
chr17	16380850	16381200
chr17	16419106	16419562
chr17	17972232	17973180
chr17	19112141	19112491
chr17	21043475	21043825
chr17	28041328	28041784
chr17	31907052	31908202
chr17	32342023	32342373
chr17	40100853	40101151
chr17	41530108	41530564
chr17	42028284	42028740
chr17	42388568	42389226
chr17	42459701	42460051
chr17	43367855	43368205
chr17	44070447	44070903
chr17	44138022	44138478
chr17	45277400	45277750
chr17	47067320	47067670
chr17	47648968	47649424
chr17	47649685	47650141
chr17	48101105	48101455
chr17	48240711	48241061
chr17	48338731	48339081
chr17	48971226	48971682
chr17	57698315	57698973
chr17	58364377	58364501
chr17	58417473	58417929
chr17	58631654	58632004
chr17	58692827	58693283
chr17	58874157	58876234
chr17	59837781	59838030
chr17	62965618	62966074
chr17	63842551	63842901
chr17	64110927	64111086
chr17	64145987	64146337
chr17	64209611	64210399
chr17	65259589	65261650
chr17	65297298	65299979
chr17	65308262	65309226
chr17	65624077	65625023
chr17	65723310	65724574
chr17	71023679	71024029
chr17	71033356	71033706
chr17	73310740	73311090
chr17	76671704	76672054
chr17	81636883	81637233
chr17	81860591	81860941
chr17	82037385	82037841
chr17	82038571	82039620
chr17	82367998	82368454
chr18	3665713	3666368
chr18	9757714	9758170
chr18	10200853	10202567
chr18	11980570	11981026
chr18	12947325	12947781
chr18	22031542	22033040
chr18	22192954	22193914
chr18	30987362	30987818
chr18	31206576	31207733
chr18	31241820	31243113
chr18	34830040	34830961
chr18	36495358	36496897
chr18	39969258	39970943
chr18	55580807	55583523
chr18	75264952	75266333
chr18	76416944	76417878
chr19	572376	572726
chr19	680635	681091
chr19	1383682	1384032
chr19	1652584	1652934
chr19	2168919	2169375
chr19	2945098	2945448
chr19	3821923	3822273
chr19	4246822	4247172
chr19	5690092	5690442
chr19	5903685	5904141
chr19	6372420	6372770
chr19	6424806	6425156
chr19	7522470	7522820
chr19	11482546	11482896
chr19	12551112	12551462
chr19	12782538	12782888
chr19	12938074	12938424
chr19	12957046	12957396
chr19	14006748	14007098
chr19	14206768	14207118
chr19	15376992	15377647
chr19	15837051	15837507
chr19	16079100	16079398
chr19	18281615	18281965
chr19	19192051	19192401
chr19	29927972	29929303
chr19	36054308	36054573
chr19	39258332	39258760
chr19	40750274	40750730
chr19	40777628	40778337
chr19	40778689	40779145
chr19	45154589	45154871
chr19	45405086	45405542
chr19	45405760	45406110
chr19	45691558	45692014
chr19	46859770	46860226
chr19	48332517	48332973
chr19	48364260	48364716
chr19	48574278	48574734
chr19	48632634	48633090
chr19	48753749	48754121
chr19	48754142	48754359
chr19	48815979	48816435
chr19	49640620	49640819
chr19	49766618	49767074
chr19	50329589	50330045
chr19	54463839	54464295
chr19	55338736	55339192
chr19	55648321	55648671
chr19	58584611	58584875
chr2	740036	741079
chr2	8683366	8683822
chr2	9830381	9830837
chr2	15561438	15561788
chr2	15561916	15562372
chr2	20449368	20450910
chr2	27663672	27664022
chr2	33475825	33476375
chr2	38376847	38377197
chr2	38377512	38377968
chr2	44167803	44168259
chr2	46917634	46917876
chr2	47176528	47176878
chr2	54557930	54558280
chr2	63827776	63828232
chr2	64722595	64723051
chr2	64751528	64751878
chr2	65918869	65919219
chr2	67318061	67319714
chr2	69913930	69914386
chr2	74454791	74455247
chr2	86440873	86441223
chr2	88016251	88016601
chr2	96423448	96424420
chr2	96977902	96978481
chr2	97869130	97869941
chr2	99489982	99490332
chr2	100562408	100562864
chr2	108594945	108595353
chr2	112204472	112204822
chr2	113876573	113879176
chr2	113889590	113890247
chr2	121530781	121531131
chr2	129810307	129811170
chr2	138516043	138516794
chr2	140273439	140273789
chr2	159712482	159712832
chr2	161308514	161308864
chr2	168809214	168809670
chr2	170370757	170371770
chr2	170435977	170436806
chr2	170651675	170652131
chr2	170679607	170680368
chr2	171965409	171966639
chr2	172084480	172084936
chr2	173048831	173049287
chr2	173354557	173354907
chr2	175454885	175455235
chr2	176931970	176932320
chr2	177168348	177168494
chr2	178321951	178322959
chr2	178414742	178415198
chr2	183078326	183079023
chr2	183207074	183207530
chr2	197453549	197454005
chr2	197499741	197500091
chr2	199455523	199455979
chr2	200889454	200889582
chr2	201071648	201072104
chr2	219200642	219200992
chr2	219661429	219662212
chr2	220875347	220875697
chr2	221005478	221005828
chr2	222655626	222656851
chr2	241640185	241640535
chr20	324308	324764
chr20	23139621	23140077
chr20	31573038	31573388
chr20	32361697	32364029
chr20	34955306	34955762
chr20	37373060	37373410
chr20	38184017	38184473
chr20	38434929	38435279
chr20	38446573	38446923
chr20	44958912	44959368
chr20	45972125	45972475
chr20	48620673	48621129
chr20	50724839	50725218
chr20	50761387	50761843
chr20	50790662	50791214
chr20	51910113	51911471
chr20	53162284	53162634
chr20	53642996	53643209
chr20	53736953	53737611
chr20	54148765	54150263
chr20	62523888	62524344
chr21	14382897	14384057
chr21	17512646	17512996
chr21	25531541	25532430
chr21	26092954	26093304
chr21	29024785	29025466
chr21	32612256	32612712
chr21	33589040	33589701
chr21	33642155	33642611
chr21	34774451	34776444
chr21	35401840	35402737
chr21	35925577	35926033
chr21	36320681	36321137
chr21	39313574	39313924
chr21	42955752	42956239
chr21	43893301	43893757
chr22	17920291	17920747
chr22	24284609	24285065
chr22	28068663	28069546
chr22	28741237	28742631
chr22	29602931	29603651
chr22	29622854	29624209
chr22	31290727	31291077
chr22	35376992	35377187
chr22	36066095	36066445
chr22	36387772	36388712
chr22	37735103	37735453
chr22	38475136	38476095
chr22	38705228	38705990
chr22	38872552	38872902
chr22	39012783	39013239
chr22	40002135	40002795
chr22	41381249	41381705
chr22	41446629	41446979
chr22	41946888	41947344
chr22	42070643	42071414
chr22	42533233	42533689
chr22	50534197	50534853
chr3	4867922	4868378
chr3	12556817	12557167
chr3	12841434	12841784
chr3	13650533	13650883
chr3	15205942	15206292
chr3	15630634	15631090
chr3	29140610	29142004
chr3	31531996	31532452
chr3	32501825	32502485
chr3	42024497	42025605
chr3	47475684	47476034
chr3	48663763	48664113
chr3	49842970	49843693
chr3	53045023	53045373
chr3	75435225	75436717
chr3	99817950	99818406
chr3	100401055	100401511
chr3	102089193	102089543
chr3	102090068	102090418
chr3	105354992	105356255
chr3	112561821	112562171
chr3	112751524	112751874
chr3	124439383	124440242
chr3	130111587	130113006
chr3	133572945	133573659
chr3	135323926	135324744
chr3	147332337	147334230
chr3	148139839	148141526
chr3	150407617	150408073
chr3	150408191	150408541
chr3	157088565	157089021
chr3	157089359	157089815
chr3	157160068	157160418
chr3	157175100	157175450
chr3	160885767	160886117
chr3	167735454	167736227
chr3	169165334	169165684
chr3	170869819	170870275
chr3	171192516	171192682
chr3	177284305	177284761
chr3	177450974	177452413
chr3	186783277	186783627
chr3	197298600	197299261
chr4	4541692	4542042
chr4	6673330	6673680
chr4	9151330	9152708
chr4	30788661	30789595
chr4	55395164	55395828
chr4	55397475	55397931
chr4	56435226	56435682
chr4	56436108	56436564
chr4	61242415	61243583
chr4	70722200	70722656
chr4	74117002	74117458
chr4	74543257	74543713
chr4	75514042	75514697
chr4	77075994	77076344
chr4	81421567	81421834
chr4	82900830	82901180
chr4	88284952	88285408
chr4	88823161	88823819
chr4	89111399	89111749
chr4	94207727	94208183
chr4	97396249	97396599
chr4	105630934	105631284
chr4	108120054	108122405
chr4	111757404	111758454
chr4	112231258	112231714
chr4	112232001	112232457
chr4	119980229	119981684
chr4	128288104	128288560
chr4	138242227	138242683
chr4	138815778	138816128
chr4	139738707	139739684
chr4	144587257	144588402
chr4	151553428	151555436
chr4	153319756	153320541
chr4	158672171	158672827
chr4	173252288	173252744
chr4	183504134	183504484
chr4	184838642	184839098
chr4	185039564	185040020
chr4	185856515	185858579
chr4	186931146	186933332
chr5	37937626	37938889
chr5	55254473	55255594
chr5	61073259	61074181
chr5	69368547	69369205
chr5	73945971	73946823
chr5	79514206	79514556
chr5	80407451	80407907
chr5	82356814	82357542
chr5	83340351	83340807
chr5	90410090	90410546
chr5	91383701	91384157
chr5	93605922	93606272
chr5	96743796	96744252
chr5	96908768	96910259
chr5	97183192	97183648
chr5	101102462	101103501
chr5	107672187	107672537
chr5	111512839	111513295
chr5	119322705	119323161
chr5	123460209	123460665
chr5	124651987	124652316
chr5	129458498	129460074
chr5	135263191	135263647
chr5	139404404	139404860
chr5	140564381	140564731
chr5	149455825	149456487
chr5	150000389	150001074
chr5	153979377	153979833
chr5	154857737	154858193
chr5	159207877	159208333
chr5	163459769	163460225
chr5	168579261	168579611
chr5	174532453	174532909
chr5	174608523	174609327
chr5	177425678	177426134
chr5	177454697	177455047
chr5	178630384	178630840
chr5	179623950	179624406
chr5	180607935	180608391
chr5	181221940	181222396
chr5	181222511	181222861
chr5	181223260	181223610
chr6	1809315	1809866
chr6	3160189	3160645
chr6	4018711	4019167
chr6	14728546	14729002
chr6	15245940	15246396
chr6	16803975	16804325
chr6	19804829	19805179
chr6	20416624	20417080
chr6	21109224	21110702
chr6	21393284	21394206
chr6	24329849	24331034
chr6	26311507	26311963
chr6	26321828	26322284
chr6	26322578	26323034
chr6	26327942	26328292
chr6	26553437	26553893
chr6	27157703	27158362
chr6	27335007	27335357
chr6	27495579	27496035
chr6	27688020	27688476
chr6	27902818	27903274
chr6	28728616	28729072
chr6	28729090	28729647
chr6	28747460	28747810
chr6	28758099	28758555
chr6	28982052	28982402
chr6	32968274	32968453
chr6	33277049	33277399
chr6	33580217	33580673
chr6	34277391	34277527
chr6	34791954	34792304
chr6	35259533	35259883
chr6	36423673	36424129
chr6	36650600	36651988
chr6	37102579	37102929
chr6	37170107	37170457
chr6	37191938	37192288
chr6	39114687	39115143
chr6	42929114	42929570
chr6	43174592	43175048
chr6	45445932	45446111
chr6	52325844	52326300
chr6	63635664	63636014
chr6	64046595	64047716
chr6	79536917	79537373
chr6	85642926	85643382
chr6	87155351	87155640
chr6	87702380	87702836
chr6	90137779	90138235
chr6	90397068	90397524
chr6	99521204	99521554
chr6	110815710	110816192
chr6	110876451	110876907
chr6	111711869	111712710
chr6	112231668	112232018
chr6	113858997	113859347
chr6	114006952	114007770
chr6	118934898	118935248
chr6	119078245	119078846
chr6	122471218	122471674
chr6	122810177	122810938
chr6	124986174	124986630
chr6	125303273	125303729
chr6	125780916	125781372
chr6	136655416	136655686
chr6	137863217	137863628
chr6	139373271	139373621
chr6	139374623	139374973
chr6	143843250	143843706
chr6	143972866	143973880
chr6	145734978	145735328
chr6	150719319	150720574
chr6	152982911	152983367
chr6	152983798	152984254
chr6	156748652	156749002
chr6	157240441	157240897
chr6	157823791	157824141
chr6	161393686	161394142
chr6	163419790	163420140
chr6	167857030	167857356
chr6	169723608	169723958
chr7	6080319	6081932
chr7	12107938	12108288
chr7	15504378	15504728
chr7	23474414	23475069
chr7	24793980	24794436
chr7	25857139	25857827
chr7	27099049	27099399
chr7	27113482	27113832
chr7	27144634	27144984
chr7	27516070	27519914
chr7	29031636	29033504
chr7	30026318	30026774
chr7	43734755	43735141
chr7	43824345	43824801
chr7	44847247	44847703
chr7	44848292	44848748
chr7	76302199	76302655
chr7	80209913	80210935
chr7	80780317	80780667
chr7	82156972	82157322
chr7	85071032	85071382
chr7	95434289	95434745
chr7	96321642	96322194
chr7	99504980	99505436
chr7	100119250	100119600
chr7	100585865	100586215
chr7	101168990	101169649
chr7	106277902	106278358
chr7	106285196	106285389
chr7	106285561	106285796
chr7	107167734	107168190
chr7	107168906	107169362
chr7	107580092	107580442
chr7	108081567	108082023
chr7	108526469	108526925
chr7	111113587	111114242
chr7	111562419	111562769
chr7	116724131	116724481
chr7	116953982	116954332
chr7	116955064	116955520
chr7	118175849	118176045
chr7	121278301	121278971
chr7	128266978	128267434
chr7	133081112	133081568
chr7	133081701	133082157
chr7	143901859	143902315
chr7	148962769	148963225
chr7	148986809	148987265
chr7	151969509	151970165
chr7	152025382	152025732
chr7	154817353	154817703
chr7	158829652	158830002
chr7	158835341	158835534
chr7	158855926	158856582
chr8	25458222	25458678
chr8	27362187	27362399
chr8	28621904	28622360
chr8	33513343	33513799
chr8	37370698	37371717
chr8	37480252	37480602
chr8	37591356	37591812
chr8	37624814	37625820
chr8	37736429	37736885
chr8	38936685	38937141
chr8	38938373	38939028
chr8	42571587	42571885
chr8	53843232	53843782
chr8	55847877	55848333
chr8	56211683	56212139
chr8	65717318	65717774
chr8	67109792	67110248
chr8	73489381	73489731
chr8	73490138	73490488
chr8	76839655	76840944
chr8	79768340	79768690
chr8	93917313	93918291
chr8	100901585	100902041
chr8	102238561	102238911
chr8	102239546	102240002
chr8	102491772	102492580
chr8	109334120	109334905
chr8	109539939	109540395
chr8	120264314	120264664
chr8	123396366	123396716
chr8	124655492	124655702
chr8	125431003	125431353
chr8	133297373	133298049
chr8	140464527	140465203
chr8	143635951	143636301
chr8	144104544	144104894
chr8	144365019	144366840
chr8	144456751	144457303
chr9	6955220	6955676
chr9	7165918	7166374
chr9	18442784	18443449
chr9	19127604	19127954
chr9	25740578	25741362
chr9	35731381	35731837
chr9	37465094	37466305
chr9	37800698	37801048
chr9	69431732	69432082
chr9	70419111	70419567
chr9	71552165	71553439
chr9	73009966	73010118
chr9	73151570	73152026
chr9	79699523	79700478
chr9	87140683	87141033
chr9	94166341	94166691
chr9	97411763	97412113
chr9	97922178	97922528
chr9	99112978	99113434
chr9	101384783	101385780
chr9	105248023	105249355
chr9	107283208	107283558
chr9	125199340	125199796
chr9	125200553	125201217
chr9	128067142	128068190
chr9	128278898	128280173
chr9	129080809	129081159
chr9	129476768	129477023
chr9	131635195	131635651
chr9	133417884	133418436
chr9	136244257	136245332
chr9	137241151	137241501
chrX	318592	318942
chrX	964800	965457
chrX	1205926	1206276
chrX	2464574	2465234
chrX	13652244	13652700
chrX	14039406	14039756
chrX	18793355	18794576
chrX	19683942	19685283
chrX	24145714	24146064
chrX	73843761	73844111
chrX	123962767	123963223
chrX	130165999	130166455
chrX	136908935	136909391
chrX	154398377	154398727
chrX	154799411	154799591

### Sheet: TCF7L2 Specific Matched Data
chr1	1692566	1693273
chr1	1745975	1746576
chr1	7961403	7961719
chr1	11478793	11479297
chr1	18902534	18903038
chr1	23790821	23791325
chr1	28327748	28330197
chr1	29253866	29257579
chr1	30240671	30246736
chr1	30851051	30857051
chr1	36155812	36156053
chr1	38991069	38991326
chr1	46302187	46305285
chr1	47314083	47314587
chr1	59197687	59202000
chr1	62381543	62386242
chr1	64500681	64505903
chr1	67641134	67649071
chr1	67650753	67655153
chr1	74732961	74733665
chr1	77972914	77980382
chr1	83999130	83999341
chr1	109261426	109270003
chr1	111448326	111450734
chr1	150875699	150877931
chr1	151188291	151191896
chr1	154998984	154999488
chr1	155687942	155690724
chr1	156017784	156025795
chr1	156192590	156196742
chr1	161044076	161047235
chr1	161152933	161154874
chr1	181104981	181105132
chr1	183069396	183077657
chr1	185908955	185914548
chr1	200891049	200891553
chr1	202278704	202284158
chr1	204409300	204412735
chr1	206612143	206612647
chr1	212427517	212432121
chr1	213014688	213017554
chr1	217631045	217631549
chr1	223824009	223828055
chr1	224180644	224184505
chr1	224356492	224362238
chr1	224679129	224686222
chr1	224879385	224887751
chr1	226096901	226105712
chr1	226268369	226274545
chr1	226626521	226626874
chr1	228752561	228756992
chr1	230119295	230126992
chr1	231034702	231038631
chr1	231040933	231045768
chr1	231626187	231631718
chr1	231985393	231989541
chr1	232984541	232995646
chr1	233291935	233296632
chr1	233586326	233594438
chr1	234564011	234567671
chr1	234773345	234782423
chr1	235127710	235131762
chr1	235159953	235162700
chr1	235787744	235793122
chr1	235862869	235866865
chr1	235916883	235921701
chr1	236286868	236290114
chr1	236339792	236344641
chr1	236906447	236911858
chr1	237724706	237728452
chr1	239210541	239215245
chr1	241873882	241878097
chr10	52110428	52117121
chr10	52647611	52653526
chr10	60869414	60874051
chr10	79068714	79069051
chr10	97319009	97319298
chr10	97334711	97334970
chr10	101779067	101783399
chr10	122163184	122163688
chr10	122954020	122954524
chr10	124354807	124355199
chr10	125823268	125823582
chr11	575974	576478
chr11	33037654	33040240
chr11	57667421	57667751
chr11	61508331	61508593
chr11	62123520	62124276
chr11	69637958	69638462
chr11	73876844	73877198
chr11	83070147	83074391
chr11	86244451	86244955
chr11	118401071	118401575
chr11	130002357	130003411
chr12	6554184	6554380
chr12	42238253	42238666
chr12	45725095	45729648
chr12	71661278	71665021
chr12	109999000	109999504
chr12	113185377	113185881
chr12	123075485	123075989
chr13	36997780	37001731
chr13	62240812	62261213
chr13	62385961	62417110
chr13	62420738	62425404
chr13	62471345	62475020
chr13	62695517	62704218
chr13	62715772	62721404
chr13	62842363	62850645
chr13	62902189	62907560
chr13	62993355	62998183
chr13	63278916	63286603
chr13	63289217	63302303
chr13	63435308	63445148
chr13	63669383	63675682
chr13	63881801	63889548
chr13	64393506	64400736
chr13	64403296	64415677
chr13	65047062	65054426
chr13	65111351	65121083
chr13	65505348	65512937
chr13	66172113	66195181
chr13	66369223	66385971
chr13	66445776	66470630
chr13	67176534	67181260
chr13	67406041	67410089
chr13	67594785	67602128
chr13	67714367	67724000
chr13	67982783	67992942
chr13	68133742	68137628
chr13	68309852	68319140
chr13	68341038	68349874
chr13	68376433	68389097
chr13	71030226	71034972
chr13	73876932	73881872
chr13	73937656	73941740
chr13	75437712	75442312
chr13	75722175	75726041
chr13	75902281	75906361
chr13	77730925	77734981
chr13	78569965	78574187
chr13	78589215	78594534
chr13	78771775	78776073
chr13	78844415	78849205
chr13	79896850	79902783
chr13	81104655	81108428
chr13	82116351	82122558
chr13	89730418	89734605
chr13	92863950	92870878
chr13	93232584	93239508
chr13	93601363	93612111
chr13	93782753	93787340
chr13	94242106	94251167
chr13	94378009	94390948
chr13	94430556	94434447
chr13	94628876	94633390
chr13	94663559	94667912
chr14	21024691	21025195
chr14	22829594	22830098
chr14	22927941	22930845
chr14	45134013	45136874
chr14	56579305	56580049
chr14	69191216	69191720
chr14	74881613	74882117
chr14	75278439	75278943
chr14	89027210	89027666
chr14	92121596	92122390
chr15	40382584	40383088
chr15	71251938	71252648
chr15	71273730	71279130
chr15	88465913	88470232
chr15	89194200	89198672
chr15	93067325	93072066
chr16	14974867	14975011
chr16	21512547	21513261
chr16	24539223	24539469
chr16	29799873	29806001
chr16	29959710	29964522
chr16	30812348	30815907
chr16	67526072	67526576
chr16	68448263	68448854
chr16	70065973	70066253
chr16	88455701	88456205
chr17	1268471	1268628
chr17	7583264	7584875
chr17	13990688	13995756
chr17	18038882	18039386
chr17	35808971	35809518
chr17	38799532	38800036
chr17	47852364	47858323
chr17	56699581	56700085
chr17	57541522	57546563
chr17	60523830	60526687
chr17	61366774	61372638
chr17	61487059	61491936
chr17	82314662	82321324
chr17	82458434	82459142
chr18	9136445	9136711
chr18	26090525	26091029
chr18	31559861	31568176
chr18	32048488	32056442
chr18	32605742	32612749
chr18	32863150	32869549
chr18	33608275	33612581
chr18	33804041	33808581
chr18	34221861	34226239
chr18	34365160	34373396
chr18	35558781	35563949
chr18	35612887	35618279
chr18	36509413	36514398
chr18	36670563	36675307
chr18	37202211	37211872
chr18	39821585	39826434
chr18	50286493	50288676
chr19	796629	797907
chr19	2599355	2599859
chr19	4723673	4724177
chr19	5790370	5790874
chr19	10418004	10418649
chr19	11738796	11739149
chr19	12801552	12802317
chr19	17075335	17075663
chr19	19661517	19664454
chr19	35248645	35249149
chr19	37172664	37173168
chr19	37210434	37210938
chr19	45607212	45607716
chr19	49149643	49150514
chr19	51570810	51571558
chr19	51904839	51905343
chr19	51926529	51927962
chr19	51986703	51987207
chr19	52007231	52009025
chr19	52028282	52028786
chr19	52048617	52049841
chr2	3556643	3560496
chr2	27380552	27381256
chr2	27429132	27429699
chr2	43995949	43996316
chr2	86105155	86107066
chr2	86720145	86720275
chr2	87076305	87076585
chr2	87076784	87077064
chr2	135004300	135004804
chr2	174334760	174335163
chr2	200811585	200811862
chr2	200863337	200865957
chr2	216412620	216412821
chr2	238288746	238289250
chr2	241637188	241637692
chr20	543416	545410
chr20	8019846	8019975
chr20	17965735	17973918
chr20	37179025	37179321
chr20	41693266	41693770
chr20	50958346	50958850
chr20	58888779	58889260
chr20	58981018	58981168
chr21	17819295	17819799
chr21	43659283	43659787
chr22	18001457	18001961
chr22	19180967	19185780
chr22	19478742	19480251
chr22	20547778	20553326
chr22	21937647	21940372
chr22	21942564	21945760
chr22	38459885	38465457
chr22	38656286	38656790
chr22	38920937	38925452
chr3	9749164	9753245
chr3	41962020	41962316
chr3	48465456	48470925
chr3	50321443	50321771
chr3	64533586	64533923
chr3	111071550	111071830
chr3	134485854	134486358
chr4	2008633	2010645
chr4	4854724	4855114
chr4	78954036	78954540
chr4	139015265	139015769
chr4	158723334	158723951
chr5	39217773	39218105
chr5	72320138	72320431
chr5	109407675	109411011
chr5	112160592	112161096
chr5	134071062	134071566
chr5	134114620	134114892
chr5	146446807	146447515
chr5	150904816	150905368
chr5	160008762	160009266
chr5	176532818	176536613
chr5	179732435	179732939
chr5	180494067	180494571
chr6	11093638	11093771
chr6	26055190	26056000
chr6	26204525	26205240
chr6	27890206	27890710
chr6	30066144	30070880
chr6	36027403	36027907
chr6	44073082	44073586
chr6	79631176	79631385
chr6	111867586	111875582
chr6	144004703	144010241
chr6	167838947	167843925
chr7	2354128	2354857
chr7	16645837	16646169
chr7	20786598	20787132
chr7	21945891	21946171
chr7	43869426	43869659
chr7	44606695	44607199
chr7	92835452	92836021
chr7	123748876	123749380
chr7	140695788	140701475
chr7	141069125	141073178
chr7	149282931	149290683
chr7	150378981	150379431
chr8	13131690	13132194
chr8	38786812	38787330
chr8	41577936	41578440
chr8	42843166	42843670
chr8	47960551	47961263
chr8	67061312	67063550
chr8	78515675	78516179
chr8	96261615	96261947
chr8	100559504	100560008
chr8	106657593	106657840
chr9	5437707	5438211
chr9	19214209	19219736
chr9	33001588	33001831
chr9	79344665	79357794
chr9	92877839	92878343
chr9	94726374	94726878
chr9	113056525	113057029
chr9	123642515	123643019
chr9	128322165	128322669
chr9	129178222	129178843
chr9	136399967	136400471
chrX	20139002	20142357
chrX	21734732	21741575
chrX	47321271	47321775
chrX	47366118	47366622
chrX	47561280	47561568
chrX	47836474	47836978
chrX	48021216	48021960
chrX	48897929	48898433
chrX	49002233	49002561
chrX	52995785	52995955
chrX	100819998	100820502
chrX	102164810	102169466
chrX	104156176	104160724
chrX	107676258	107682427
chrX	107772946	107779157
chrX	112842474	112851689
chrX	153245285	153245789
