## Supplemental Table 4 for "Differential Wnt/β-Catenin Signaling via TCF7L2/LEF1 Binding Specificity Shapes Cellular and Tumor Phenotypes"

### Sheet: TCF7L2 Long Helper Promoters
Chr	Start	End	Gene
chr11	66267140	66269237	RAB1B
chr1	217630378	217631530	GPATCH2
chrX	43881022	43882715	MAOB
chr16	57479686	57480630	DOK4
chr5	149344696	149345987	GRPEL2
chr1	25246331	25248100	RSRP1
chr4	15778025	15779692	CD38
chr17	7239182	7239931	PHF23
chr12	7188500	7190464	PEX5
chr1	154961236	154962533	PYGO2
chr22	39076671	39077676	APOBEC3G
chrX	118726837	118728252	IL13RA1
chr7	73841743	73842876	METTL27
chr6	54846162	54847512	FAM83B
chr17	42797165	42798917	COA3
chr19	6737144	6738726	GPR108
chr1	149916510	149918518	SV2A
chr15	82571332	82572490	CPEB1
chr5	180493896	180495205	CNOT6
chr12	82685670	82687895	TMTC2
chr9	136305012	136305317	CCDC187
chr5	110738115	110739623	SLC25A46
chr12	66129945	66131321	LLPH
chr2	111887783	111888075	ANAPC1
chr8	27632586	27634300	SCARA3
chr19	7943003	7944544	TIMM44
chr6	2875061	2877776	SERPINB9P1
chr11	89659296	89659679	FOLH1B
chr7	55365192	55366986	LANCL2
chr19	43580117	43580753	PINLYP
chr16	74367325	74368401	LOC283922
chr17	60102415	60103012	LOC653653
chr19	10700963	10702310	QTRT1
chr5	173144219	173145211	BNIP1
chr5	76402109	76404763	IQGAP2
chr15	89912075	89913156	ARPIN
chr3	184154828	184156936	DVL3
chr11	125886780	125888356	HYLS1
chr18	9135724	9137866	ANKRD12
chr17	45783082	45785450	CRHR1
chr14	92120893	92122681	NDUFB1
chr2	219217669	219219260	ABCB6
chr7	75914246	75915959	POR
chr18	26655491	26657476	KCTD1
chr5	177005584	177007150	UIMC1
chr6	136921128	136922908	SLC35D3
chr9	93057968	93059154	SUSD3
chr20	652119	654004	SRXN1
chr16	84503934	84505298	MEAK7
chr10	114526225	114527266	ABLIM1
chr7	135143982	135144344	TMEM140
chr5	64767766	64769297	SREK1IP1
chr17	81164583	81166252	PVALEF
chr5	136224622	136224897	TRPC7-AS2
chr3	151276691	151276893	P2RY14
chr1	152796417	152796909	LCE1D
chr1	217134161	217135831	ESRRG
chrX	111270345	111270636	CAPN6
chr6	26054456	26056648	HIST1H1C
chr16	2250271	2252152	ECI1
chr17	28710340	28711860	PROCA1
chr19	11114065	11114340	MIR6886
chr15	49620214	49621795	DTWD1
chr1	153774917	153776311	SLC27A3
chr15	38072290	38073768	LINC01852
chr12	53499211	53501750	TARBP2
chr1	23422405	23422975	TCEA3
chrX	147911233	147912830	FMR1
chr2	113282106	113284254	PAX8
chrX	56563085	56565549	UBQLN2
chr9	127942623	127943047	DPM2
chr19	17555074	17556561	COLGALT1
chr17	37358258	37359972	ACACA
chr1	205376011	205376470	LEMD1-AS1
chr18	2846332	2848112	EMILIN2
chr3	67653687	67655167	SUCLG2
chr12	14885736	14886157	MGP
chr1	5991331	5993450	NPHP4
chr20	17568943	17570812	DSTN
chr5	177591781	177592732	TMED9
chr19	12736597	12737631	GET3
chr10	71811469	71813187	CDH23
chr18	22168915	22170956	GATA6
chr19	42301834	42303000	PAFAH1B3
chr18	62324481	62326300	TNFRSF11A
chr11	47176242	47178187	ARFGAP2
chr19	8342312	8343584	KANK3
chr7	99828973	99829887	CYP3A43
chr11	10856923	10859148	ZBED5
chr16	28862905	28864590	SH2B1
chr12	56103796	56105419	PA2G4
chr2	225040865	225042903	DOCK10
chrX	11757403	11759677	MSL3
chr17	38798739	38800314	PIP4K2B
chr5	68214667	68216846	PIK3R1
chr6	33322596	33323838	DAXX
chr10	25933613	25935170	MYO3A
chr11	75768011	75769569	DGAT2
chr16	71564400	71565813	TAT-AS1
chr21	33641078	33643395	ITSN1
chr12	1593340	1595508	FBXL14
chr11	18720873	18722296	IGSF22
chrX	48911242	48912427	SLC35A2
chr1	155561902	155563553	ASH1L
chr3	52533076	52534439	NT5DC2
chr16	88803315	88804019	CDT1
chrX	47650026	47651387	ELK1
chr20	17225966	17227132	PCSK2
chr8	96260821	96263024	PTDSS1
chr6	125747550	125750141	HEY2
chr2	74412936	74413489	C2orf81
chr2	5695831	5697301	SOX11
chr2	230885800	230886655	LOC151484
chr6	48068106	48069631	PTCHD4
chr10	68526646	68527943	SLC25A16
chr2	61176538	61178283	AHSA2P
chr14	49598160	49600098	LRR1
chr22	42367881	42369647	LINC01315
chr7	116524471	116526715	CAV1
chr2	38037899	38038867	RMDN2-AS1
chr10	115092429	115094354	ATRNL1
chr5	177425550	177427241	GRK6
chr19	6501559	6502683	TUBB4A
chr6	159692183	159694493	SOD2
chr9	133658278	133659254	DBH-AS1
chr19	11481776	11482865	ELAVL3
chr1	998669	1000914	HES4
chr3	196711548	196713086	PIGX
chr19	48835433	48837617	HSD17B14
chr2	68063671	68064555	C1D
chr6	15247901	15249212	JARID2-AS1
chr8	144528332	144529246	C8orf82
chr19	34962593	34964475	ZNF792
chr17	81244474	81244696	NDUFAF8
chr7	33903995	33905902	BMPER
chr7	100126455	100128252	MBLAC1
chr5	54457122	54457494	HSPB3
chr12	107684726	107686297	PWP1
chr7	27095457	27097151	HOTAIRM1
chr19	38335367	38337280	CATSPERG
chr22	19018555	19019866	DGCR9
chr12	50084545	50085863	SMARCD1
chr11	67639258	67640460	TBX10
chr3	120683287	120683902	HGD
chr6	160092611	160094177	LOC729603
chr3	133572822	133574651	CDV3
chr4	112144879	112146337	FAM241A
chr14	20454304	20455702	OSGEP
chr22	41543799	41544816	POLR3H
chr2	113977537	113979030	LINC01191
chr6	165660277	165663451	PDE10A
chr18	58862915	58864971	ZNF532
chrY	13702946	13704743	TMSB4Y
chr1	154970510	154971207	SHC1
chr18	55321519	55322751	TCF4
chr3	10321911	10322480	SEC13
chr13	21319957	21320226	GRK6P1
chr21	32770674	32772787	PAXBP1
chr19	19436198	19436580	MIR640
chr4	6986179	6987865	TBC1D14
chr9	111524695	111526098	ZNF483
chr15	79283537	79283914	ANKRD34C-AS1
chr19	58407206	58409476	ZNF584
chr2	28391633	28393781	FOSL2
chr2	131104481	131106719	PLEKHB2
chr4	1983397	1983929	MIR943
chr9	127450561	127453027	LRSAM1
chr4	498440	500037	PIGG
chr3	20185457	20187009	SGO1
chr6	151006000	151006244	MTHFD1L
chr5	34007187	34008507	AMACR
chr1	155322741	155325447	RUSC1-AS1
chr7	11830703	11832487	THSD7A
chr21	33490962	33492069	DNAJC28
chr12	145355	145897	LOC574538
chr13	52651917	52653298	SUGT1
chr6	24583233	24583694	KIAA0319
chr6	26087155	26088212	HFE
chr9	106859935	106860898	ZNF462
chr22	41919494	41920255	MIR378I
chr7	151062234	151063317	SLC4A2
chr6	33710801	33712008	UQCC2
chr5	173988570	173989740	C5orf47
chr3	120450244	120451759	FSTL1
chr1	144411955	144413263	RNVU1-15
chr4	77156407	77158488	CCNG2
chr14	102775899	102778379	TRAF3
chr20	45933587	45935633	PCIF1
chr1	62598762	62599438	ANGPTL3
chr3	152268286	152270478	MBNL1-AS1
chr10	59175701	59177688	PHYHIPL
chr1	43366830	43368572	ELOVL1
chr19	43634632	43635419	CADM4
chr8	142726150	142728490	THEM6
chr5	32713629	32713844	NPR3
chr1	225813297	225813848	EPHX1
chr13	76884977	76886982	KCTD12
chr19	54159335	54160268	LENG1
chr21	41923822	41924309	C2CD2
chr2	24122892	24124182	FAM228B
chr1	160951253	160951749	ITLN2
chr2	119759207	119760766	PTPN4
chr3	111070097	111072859	NECTIN3
chr8	41489787	41491458	GOLGA7
chr1	1745669	1746547	SLC35E2A
chr8	22981636	22982910	RHOBTB2
chr9	34636867	34638392	SIGMAR1
chr16	67805806	67807362	RANBP10
chr2	10301071	10304288	HPCAL1
chr7	30503972	30505453	GGCT
chr18	3966725	3967632	DLGAP1-AS4
chr8	144949942	144951083	ZNF16
chr3	128075346	128077188	RUVBL1-AS1
chr1	111448432	111449806	WDR77
chr3	9396139	9398590	THUMPD3-AS1
chr17	63826432	63827921	PSMC5
chr18	21740063	21742057	MIB1
chr12	122203195	122204501	B3GNT4
chr16	56450819	56452429	OGFOD1
chr19	29211816	29213494	UQCRFS1
chr17	73644330	73645527	SDK2
chr5	179059925	179061229	ZNF354C
chr3	72152109	72153205	LINC00870
chr1	155687805	155689414	YY1AP1
chr17	39737222	39740751	GRB7
chr20	63938507	63938765	MIR1914
chr16	20899312	20901651	LYRM1
chr3	64086493	64086718	LINC00994
chr20	3208777	3210115	ITPA
chr1	111988863	111991669	LINC01750
chr15	70891686	70893195	LRRC49
chr11	2267742	2270578	ASCL2
chr1	202966442	202968105	CYB5R1
chr11	57666662	57668701	ZDHHC5
chr11	65899138	65900784	FOSL1
chr1	31523063	31523334	LINC01226
chr12	48105314	48106885	PFKM
chr3	49017775	49018733	DALRD3
chr5	7394094	7396741	ADCY2
chr17	8175738	8176933	TMEM107
chr11	70399160	70399988	CTTN
chr11	72111733	72112997	ANAPC15
chr14	74083553	74085461	ALDH6A1
chr1	180154044	180155493	QSOX1
chr1	32291540	32292919	HDAC1
chr11	58267080	58267632	OR10W1
chr19	5686395	5687439	RPL36
chr20	25147762	25149039	LOC284798
chr1	55039023	55040974	PCSK9
chr5	111091822	111093036	WDR36
chr4	74098587	74100099	CXCL2
chr19	38267707	38268029	SPINT2
chr16	67245914	67247746	FHOD1
chr17	7833719	7837158	KDM6B
chr9	128688359	128690320	SET
chr1	151512814	151514581	CGN
chr13	24327811	24328492	LINC00566
chr5	150946015	150946770	ZNF300P1
chr2	30450016	30450369	LCLAT1
chr14	74712500	74713477	AREL1
chr19	679708	681404	FSTL3
chr5	57173077	57174819	GPBP1
chr14	23285214	23286863	HOMEZ
chr11	65013241	65014879	ARL2-SNX15
chr6	154732687	154734431	SCAF8
chr9	109451481	109451953	PTPN3
chr20	34676251	34677672	PIGU
chr5	160228932	160229320	FABP6
chr17	39199635	39200689	RPL19
chr3	172709613	172711618	NCEH1
chr6	31528493	31530105	MCCD1
chr19	36771551	36773427	ZNF850
chr6	32664773	32665267	HLA-DQB1
chr4	93828294	93829787	ATOH1
chr3	175777390	175778511	NAALADL2-AS1
chr5	138574888	138576076	HSPA9
chr12	109998772	110000297	ANKRD13A
chrX	51743071	51744023	GSPT2
chr9	92618608	92618941	LOC100128361
chr1	155243750	155245177	GBA
chr12	96254953	96255518	ELK3
chr3	134373202	134375425	AMOTL2
chr8	106269577	106271945	OXR1
chr16	10694204	10694712	TEKT5
chr16	69338844	69340518	COG8
chr1	116416114	116416357	ATP1A1-AS1
chr2	128026753	128028684	SAP130
chr20	23635219	23635670	CST3
chr19	9791554	9793325	LOC100505555
chr10	122162780	122164537	TACC2
chr9	114681551	114682368	TEX48
chr4	83535357	83536890	GPAT3
chr2	218405604	218407478	MIR26B
chr14	50396051	50397732	CDKL1
chr11	75158881	75160126	SLCO2B1
chr1	21508766	21509866	ALPL
chr22	41195664	41195891	EP300-AS1
chr16	4556384	4556900	C16orf96
chr11	47448728	47449429	RAPSN
chr2	1742744	1744719	PXDN
chr16	55478762	55479827	MMP2
chr22	37284641	37285148	CYTH4
chr9	133162800	133164167	GBGT1
chr8	42337761	42339181	POLB
chr2	6772340	6773475	LINC00487
chr1	145280480	145281738	RNVU1-14
chr8	41577451	41578766	GPAT4
chr6	109381444	109383421	CD164
chrX	24053920	24055250	EIF2S3
chr4	103197655	103199040	CENPE
chr1	1692274	1693269	SLC35E2B
chr20	44521363	44522409	SERINC3
chr20	44747514	44747771	KCNK15-AS1
chr7	43868779	43869932	MRPS24
chr19	35643043	35645358	ETV2
chr8	79767330	79769048	LINC01607
chr12	26124864	26126753	BHLHE41
chr1	9588228	9589622	TMEM201
chr6	30882760	30883019	DDR1
chr11	12287605	12288897	MICALCL
chr8	109602610	109603811	SYBU
chr20	37693256	37694752	CTNNBL1
chr17	48995413	48998637	IGF2BP1
chr11	65111457	65112860	TM7SF2
chr1	11731788	11732108	AGTRAP
chr11	57182039	57182540	LRRC55
chr20	2651742	2653372	NOP56
chrX	47190487	47191569	UBA1
chr9	128127301	128128785	PTGES2
chr11	567818	569595	MIR210HG
chr4	124711449	124713564	ANKRD50
chr19	8513228	8514391	ZNF414
chr2	121529876	121532004	RNU4ATAC
chr15	48330529	48332422	DUT
chr7	100584770	100587033	LRCH4
chr4	4247579	4248992	TMEM128
chr15	64825228	64826232	PIF1
chr1	221741042	221743553	DUSP10
chr10	12348307	12350777	CAMK1D
chr19	56838724	56840917	PEG3
chr11	6234096	6235544	FAM160A2
chr9	35657258	35658863	RMRP
chr4	3366493	3367370	RGS12
chr17	16438276	16439353	SNHG29
chr14	105180736	105181661	NUDT14
chrX	49199665	49200490	SYP
chr14	71488878	71489223	LOC145474
chr7	134891179	134892440	CALD1
chr6	170276359	170276983	LOC285804
chr11	128870132	128870795	KCNJ1
chr10	43841666	43842274	LINC00619
chr19	12064338	12065425	ZNF844
chrX	149937904	149940780	LINC00894
chr1	14923686	14925274	KAZN
chr14	101760154	101762439	PPP2R5C
chr1	160204851	160206244	PEA15
chr13	63847425	63847624	LOC102723968
chr2	55281584	55282884	PRORSD1P
chr3	10504708	10505884	ATP2B2
chr10	92238838	92241060	CPEB3
chr4	182143868	182145145	TENM3-AS1
chr19	17074827	17076598	MYO9B
chr11	18321513	18322981	GTF2H1
chr15	75639524	75641116	IMP3
chr7	128790597	128791906	CCDC136
chr15	68806625	68807245	ANP32A-IT1
chr19	51365511	51368225	ETFB
chr1	100132303	100133785	TRMT13
chr16	8962466	8964407	USP7
chr16	629298	631373	WFIKKN1
chr20	43590012	43591301	IFT52
chr11	128207760	128208629	LINC02098
chr2	96868381	96870430	SEMA4C
chr9	87084100	87084691	LOC494127
chr17	66834853	66835464	CACNG5
chr22	36528437	36530194	EIF3D
chr21	17818217	17820149	C21orf91
chr10	12129009	12130549	SEC61A2
chr17	4730685	4732013	MED11
chr18	596064	597389	CLUL1
chr17	38841058	38841396	C17orf98
chr20	62860424	62862715	TCFL5
chr21	44600119	44600376	KRTAP10-7
chr9	114077990	114078563	AMBP
chr20	38446221	38448722	SNORA71E
chr22	37109086	37109955	TMPRSS6
chr15	90954491	90955429	RCCD1
chr1	227947450	227948384	WNT9A
chr1	171257125	171257954	FMO1
chr16	28822441	28824644	ATXN2L
chr1	83998372	83999547	TTLL7
chr9	2025188	2025632	SMARCA2
chr22	18149379	18150276	USP18
chr19	47777963	47779326	SELENOW
chr22	39020057	39021799	APOBEC3D
chr3	16264206	16265515	DPH3
chr1	11925772	11926728	KIAA2013
chr3	52793896	52794895	ITIH3
chr17	19304140	19304792	EPN2-AS1
chr19	13149516	13150513	STX10
chr15	50685849	50687370	TRPM7
chr7	74082949	74084720	LIMK1
chr4	128287107	128288648	PGRMC2
chr5	140112940	140115120	PURA
chr4	75672362	75673971	G3BP2
chr6	2988257	2990112	LINC01011
chr2	87075025	87077130	LOC285074
chr22	50145674	50147174	MOV10L1
chr8	42496525	42497397	SLC20A2
chr19	18635937	18638426	KLHL26
chrX	77014626	77015256	MIR325HG
chr11	33723939	33724874	CD59
chr19	10403103	10404940	CDC37
chr1	147540307	147542289	BCL9
chr11	65133814	65135436	SYVN1
chr7	101182415	101182826	NAT16
chr19	49850311	49852045	PTOV1
chr6	44312835	44313550	AARS2
chr22	26428421	26429908	ASPHD2
chr10	110566881	110568610	SMC3
chr7	123747557	123749727	WASL
chr1	17119186	17119696	PADI2
chr2	237691007	237692998	LRRFIP1
chr17	751224	752957	GEMIN4
chr9	68779254	68780806	FAM122A
chr18	37565805	37566551	CELF4
chr7	27739352	27741082	TAX1BP1
chr11	46119410	46122487	PHF21A
chr5	51382730	51383557	LOC642366
chr15	89334077	89335727	POLG
chr11	111514301	111515039	BTG4
chr13	24159958	24161793	SPATA13
chr10	87861469	87864410	KLLN
chr15	45116638	45117148	DUOXA2
chrX	154457560	154458848	PLXNA3
chr10	101587419	101588635	POLL
chr17	6443425	6444747	PIMREG
chr15	76930879	76932481	RCN2
chr1	36088329	36089751	ADPRHL2
chr3	5250774	5251513	MIR4790
chr1	46301448	46303927	LRRC41
chr6	147507345	147509485	SAMD5
chr5	112160260	112161385	EPB41L4A-AS1
chr21	42973678	42975724	PKNOX1
chr2	132668488	132671321	LYPD1
chr10	101817351	101819359	OGA
chr7	98877854	98879984	TRRAP
chr11	49207764	49208712	FOLH1
chr10	2010958	2011453	LINC00700
chr11	65859131	65860845	MUS81
chr4	1711210	1713171	SLBP
chr9	95064135	95064863	MIR6081
chr9	101465198	101465658	TMEM246-AS1
chr1	26306115	26307128	UBXN11
chr7	150322540	150323940	LRRC61
chr15	39782197	39783096	FSIP1
chr11	2443920	2445471	KCNQ1
chr1	148038302	148038955	RNVU1-7
chr4	140372763	140374403	SCOC
chr21	44800935	44803016	UBE2G2
chr3	16604792	16605534	DAZL
chr17	21213462	21215157	TMEM11
chr8	17026618	17028085	MICU3
chr5	611512	612828	LOC100996325
chr3	114290688	114291886	TIGIT
chr7	143380220	143382330	ZYX
chr3	122793415	122795677	SLC49A4
chr11	65856971	65858482	CFL1
chr19	56476756	56478331	ZNF667
chr14	61567868	61569078	LINC01303
chr9	127788752	127789360	CDK9
chr6	32195070	32197060	GPSM3
chr19	47330306	47330766	C5AR2
chr14	105974045	105974834	ADAM6
chr12	31370134	31371505	LINC02387
chr10	80289412	80290184	MAT1A
chr9	91360920	91362368	AUH
chr19	48636791	48638469	DBP
chr13	20191559	20193542	GJB2
chr1	182410283	182410882	LINC00272
chr18	32091621	32093487	RNF138
chr1	15171107	15171915	C1orf195
chr6	31196823	31198340	HCG27
chr17	48724483	48724774	MIR3185
chr14	20802562	20802984	RNASE1
chr4	123944	125760	ZNF718
chr17	69314480	69314881	ABCA5
chr18	21682461	21682993	MIR320C1
chr1	146376295	146377456	RNU1-4
chr3	181230432	181230683	RNU6-8
chr3	184229089	184231116	VWA5B2
chr15	65071366	65071782	RASL12
chr6	149544806	149546702	PPIL4
chr11	66277615	66278484	CNIH2
chr19	9784211	9786338	ZNF846
chr15	41659869	41662129	MGA
chr22	30504643	30505892	SEC14L4
chr10	2011757	2012484	LINC00700
chr12	48788021	48789942	ADCY6
chr11	74492737	74494286	LOC100287896
chr1	16888728	16889854	LOC105376805
chr17	36591297	36593064	DHRS11
chr11	57323958	57325897	TNKS1BP1
chr19	6738863	6739821	TRIP10
chr1	211382154	211383464	LINC00467
chr16	88098832	88099129	LOC400553
chr20	32819374	32820868	MAPRE1
chr13	114313681	114314946	CHAMP1
chr3	107429388	107432083	LINC01990
chr21	42495621	42497042	RSPH1
chr12	67268280	67270340	CAND1
chr11	47248186	47249427	ACP2
chr11	10293355	10294996	SBF2
chr2	61536268	61539304	XPO1
chrX	47658445	47659494	UXT-AS1
chr16	2881961	2883888	FLYWCH2
chr1	179025444	179026816	FAM20B
chr19	35247545	35249595	LSR
chr11	1076780	1077420	MUC2
chr7	149496696	149498167	ZNF746
chr16	4537369	4539037	CDIP1
chr20	32207071	32208442	PLAGL2
chr1	26110567	26112570	PDIK1L
chr10	88879717	88881202	STAMBPL1
chr17	1829073	1830658	SMYD4
chr19	49875950	49878251	AKT1S1
chr17	45147176	45148932	HEXIM1
chr1	205748504	205750705	NUCKS1
chr9	62837844	62838714	LOC100132249
chr11	307828	308524	IFITM2
chr11	67583419	67585398	GSTP1
chrX	47365953	47366518	ZNF157
chr13	95643650	95644887	DZIP1
chr19	1826007	1827366	LOC100288123
chr15	74725135	74726947	CYP1A1
chr1	16513470	16514760	RNU1-1
chr14	63852346	63854187	SYNE2
chr17	51259209	51261219	MBTD1
chr22	20967084	20967335	AIFM3
chr1	6489888	6491083	PLEKHG5
chr14	45135246	45136337	FANCM
chr18	80033212	80034824	TXNL4A
chrX	49001512	49002721	GRIPAP1
chr1	48772046	48772521	BEND5
chr5	138438445	138440108	REEP2
chr6	134051954	134052842	SLC2A12
chr7	155807866	155810434	SHH
chr6	4892862	4893360	CDYL
chr11	118910276	118912074	MIR4492
chr7	2353576	2355509	EIF3B
chr6	31631797	31632466	MIR6832
chr5	154937318	154938495	GEMIN5
chr17	38351432	38353057	SOCS7
chr16	1420103	1421443	C16orf91
chr5	14663780	14665514	OTULIN
chr5	77180099	77181810	PDE8B
chr1	63327605	63327859	MIR6068
chr4	80196448	80197442	PRDM8
chr12	56359791	56360731	STAT2
chr17	8117667	8119194	ALOXE3
chr14	54487823	54489430	GMFB
chr7	101084807	101086031	TRIM56
chr2	54722822	54724132	EML6
chr5	115543121	115545156	FEM1C
chr8	55772301	55773830	TMEM68
chr2	237798315	237799304	RBM44
chrX	100928505	100929618	XKRX
chr19	42422858	42424226	LIPE-AS1
chr6	157525546	157526085	MIR3692
chr7	47978893	47979846	HUS1
chr12	122526098	122527803	RSRC2
chr10	89301181	89302962	IFIT2
chr10	51698492	51700649	CSTF2T
chr22	31345369	31347827	LINC01521
chr1	51989370	51990874	RAB3B
chr19	45496344	45497332	RTN2
chr7	150974542	150975177	KCNH2
chr20	64057489	64058086	TCEA2
chr1	27607087	27607760	AHDC1
chr1	3453137	3453660	ARHGEF16
chr19	45670542	45671316	GIPR
chr17	35540501	35541298	SLFN12L
chr3	119595841	119596218	PLA1A
chr15	69410373	69410715	KIF23
chr12	68331627	68332768	MDM1
chr20	13220026	13222277	ISM1
chrX	43654293	43656480	MAOA
chr13	114234505	114235987	CDC16
chr16	31108073	31108838	BCKDK
chr8	71841591	71842538	MSC-AS1
chr10	14953317	14954558	DCLRE1C
chr16	30394399	30396015	ZNF48
chr17	2017367	2018237	LOC105371485
chr17	11240033	11241699	SHISA6
chr2	127418256	127419025	PROC
chr5	72319513	72320877	MRPS27
chr17	7233790	7234764	DVL2
chr19	43618803	43620360	ZNF428
chr1	207499523	207499777	CR1
chr1	222643615	222644864	MIA3
chr5	58459305	58461067	PLK2
chr5	154189198	154191071	GALNT10
chr10	96512438	96514259	TLL2
chr17	58324100	58325180	TSPOAP1-AS1
chr2	207271724	207272105	MIR1302-4
chr9	34379413	34379691	C9orf24
chrX	54807550	54809442	MAGED2
chr11	50412301	50412605	LOC646813
chr3	149656837	149659028	WWTR1
chr12	95072346	95073832	NR2C1
chr11	694546	696292	TMEM80
chr17	76102889	76104402	EXOC7
chr19	49928654	49930356	NUP62
chr11	34051078	34053621	CAPRIN1
chr12	2794218	2796280	FKBP4
chr2	241355912	241356815	FARP2
chr19	574763	575181	BSG
chrX	47560605	47561666	ARAF
chr1	224356306	224357904	CNIH4
chr2	102155424	102156400	IL1R1
chr16	28609023	28611161	SULT1A1
chr3	50320969	50322916	HYAL2
chr2	62195162	62197872	B3GNT2
chr22	31211649	31212768	LIMK2
chr8	18205495	18205955	NAT1
chr15	75842561	75844531	UBE2Q2
chr20	63955279	63957569	UCKL1
chr10	127736106	127737665	FOXI2
chr18	63421703	63423131	VPS4B
chr4	185395743	185397359	ANKRD37
chr6	43246527	43247791	TTBK1
chr12	55727735	55729926	CD63
chr16	70113884	70115092	PDPR
chr15	40322959	40324762	INAFM2
chr10	125895361	125897004	FANK1
chr1	57422196	57424943	DAB1
chr2	73736579	73737893	TPRKB
chr9	121200736	121202285	GSN
chr14	92039233	92040955	TRIP11
chr19	12332402	12334026	ZNF563
chr11	106076234	106078370	KBTBD3
chr15	43745618	43747099	CATSPER2P1
chr17	44006484	44007154	NAGS
chr20	50957782	50959518	DPM1
chr19	42216573	42218056	DEDD2
chr11	47268535	47270930	MADD
chr19	57664005	57665107	ZSCAN4
chr4	53365027	53366493	SCFD2
chr2	8677921	8678295	ID2-AS1
chrX	47217204	47219359	CDK16
chr17	59153929	59155884	SKA2
chr6	31701772	31703573	ABHD16A
chr16	2204802	2206266	MLST8
chr3	170418361	170420105	CLDN11
chr6	44223207	44224006	SLC29A1
chrX	153980084	153980726	MIR3202-1
chr13	52127600	52129333	LOC101929657
chr15	25850157	25850965	MIR4715
chr11	124751409	124752359	VSIG2
chr4	184648022	184650212	CASP3
chr10	119541743	119543690	RGS10
chr19	40284326	40285840	AKT2
chr16	90006037	90006769	DBNDD1
chr3	160754309	160756922	PPM1L
chr1	155745000	155745802	MSTO2P
chr9	95505778	95509467	PTCH1
chr7	151631535	151633140	PRKAG2
chr16	21952292	21953785	UQCRC2
chr8	144412923	144413761	SLC39A4
chr1	41360838	41362214	FOXO6
chr8	28092418	28093522	ELP3
chr14	51396235	51396769	LINC02310
chr6	34425281	34426358	RPS10
chr19	4722632	4724851	DPP9
chr18	74290878	74292549	CYB5A
chr1	1398789	1400167	MRPL20-AS1
chr5	177472456	177473888	DBN1
chr3	196633836	196634267	LINC01063
chr1	6025170	6027408	KCNAB2
chr8	106657088	106658637	OXR1
chrX	119692218	119693836	SEPTIN6
chr7	7181669	7183440	C1GALT1
chr4	183503801	183506476	ING2
chr6	160991055	160992999	MAP3K4
chr11	35158559	35158962	SNORD164
chr16	89572611	89572861	CPNE7
chr22	19121476	19123095	DGCR2
chr1	3695396	3695962	TP73
chr5	83472415	83474823	VCAN
chr12	52082001	52083646	OR7E47P
chr8	30155398	30157033	DCTN6
chr22	49852827	49854499	ZBED4
chr2	85537625	85539989	PARTICL
chr11	33868708	33870665	LMO2
chr11	65614982	65616322	PCNX3
chr16	86340748	86340965	LINC00917
chr2	73987445	73987704	TET3
chr11	27505851	27507328	LIN7C
chr13	27992212	27992464	URAD
chr9	35489050	35490947	RUSC2
chr19	18831383	18833195	UPF1
chr13	20525040	20526535	CRYL1
chr11	70282091	70282497	MIR548K
chr5	115815584	115817081	CDO1
chr7	35800046	35802132	SEPTIN7
chr19	506472	508029	TPGS1
chr12	120725281	120726308	ACADS
chr1	31937348	31938857	PTP4A2
chr17	44844191	44844581	HIGD1B
chr9	129109667	129112108	PTPA
chr7	1043498	1045024	GPR146
chr19	35040545	35042719	HPN
chr1	94417210	94419217	ABCD3
chr1	240009102	240009357	RPS7P5
chr21	43775693	43776876	CSTB
chr4	87006083	87007600	AFF1
chr9	92965106	92965493	FGD3
chr19	10193808	10195278	DNMT1
chr17	50094260	50096243	PDK2
chr1	174998542	175000636	CACYBP
chr19	2049541	2051561	MKNK2
chr9	113497271	113497568	RGS3
chr16	30609292	30610723	ZNF689
chr14	73612139	73613298	ACOT6
chr20	13216086	13216826	ISM1
chr9	89179645	89180714	SHC3
chr17	73231447	73233476	C17orf80
chr3	138944868	138947274	FOXL2
chr14	102316551	102317595	ZNF839
chr5	1065385	1065724	MIR4635
chr2	86719843	86721560	RMND5A
chr7	44884317	44886160	PURB
chr3	196216104	196216977	SLC51A
chr2	216411964	216413086	SMARCAL1
chr7	1503904	1504760	INTS1
chr13	113928408	113929759	LINC00565
chr13	25177561	25177760	LINC00463
chr1	11478382	11480347	DISP3
chr11	119422474	119423703	THY1
chr15	52567955	52569386	ARPP19
chr11	75094745	75095003	OR2AT4
chr9	33676462	33677529	PTENP1-AS
chr11	126061686	126063750	CDON
chr22	39039925	39041360	APOBEC3F
chr10	110006867	110008999	ADD3
chr22	23431287	23431879	LINC01659
chr2	33475457	33476838	RASGRP3
chr1	32393865	32395342	BSDC1
chr10	68826760	68827627	STOX1
chr14	59630316	59631490	RTN1
chr19	10332875	10335339	RAVER1
chr1	207103564	207104807	C4BPA
chr1	2003531	2004104	CFAP74
chr19	1847654	1848920	REXO1
chrX	52995074	52996093	FAM156A
chr16	25106456	25107386	LCMT1-AS1
chr7	87933639	87935268	ADAM22
chr3	9792147	9793615	TADA3
chr2	127293310	127294525	ERCC3
chrX	49166268	49166698	MAGIX
chr4	119627000	119629384	PDE5A
chr16	53054392	53055980	CHD9
chr17	77280813	77281981	SEPTIN9
chr11	8018505	8020050	CASC23
chr17	41733891	41735041	HAP1
chr18	26089257	26091454	SS18
chr7	101162696	101164003	VGF
chr15	89852657	89852929	MIR5094
chr11	62705609	62706763	BSCL2
chr20	25030250	25030558	ACSS1
chr12	112381167	112382740	HECTD4
chr14	99603575	99605558	HHIPL1
chr13	110712134	110716338	ING1
chr2	231713848	231714086	MIR1244-4
chr6	37818339	37820512	ZFAND3
chr18	50268052	50268731	CFAP53
chr1	16895350	16897379	RNU1-3
chr22	29882719	29883987	MTMR3
chr5	113293148	113295160	MCC
chr5	132865849	132867181	GDF9
chrX	101622761	101624331	ARMCX3
chr7	152463050	152465037	LINC01003
chr1	231039095	231041303	FAM89A
chr5	143195078	143195766	ARHGAP26-IT1
chr3	179322366	179323849	ZNF639
chr9	95316660	95317942	FANCC
chr9	108933032	108934894	ELP1
chr11	58900513	58901198	GLYATL1
chr3	127589258	127591385	TPRA1
chr6	42983821	42985335	PPP2R5D
chr19	35774839	35776023	ARHGAP33
chr12	132955165	132957388	ZNF605
chr17	41687808	41689667	EIF1
chr17	29389813	29391626	MIR4523
chr20	45970917	45972653	ZNF335
chr17	350632	351124	RPH3AL
chr11	124622272	124623369	TBRG1
chr9	4837567	4838000	RCL1
chr14	64293975	64295179	ESR2
chr12	92702672	92703624	C12orf74
chr6	3226809	3228416	TUBB2B
chr21	42878643	42880168	WDR4
chr11	113314104	113315359	TTC12
chr3	50327764	50328512	TUSC2
chr6	167677088	167677373	LINC02538
chr1	161158867	161160094	USP21
chr17	81665252	81665490	OXLD1
chrX	47482051	47483893	ZNF41
chr7	100673068	100676179	GNB2
chr16	75432804	75434834	CFDP1
chr1	42784512	42786107	TMEM269
chr1	1182381	1183383	TTLL10
chr6	31493804	31495093	MICB-DT
chr7	149872706	149874909	ATP6V0E2-AS1
chr10	71318733	71319922	SLC29A3
chr16	2226308	2226718	E4F1
chr17	48798972	48799650	TTLL6
chr9	23826190	23826538	ELAVL2
chr19	2163416	2164489	DOT1L
chr10	74824706	74827264	KAT6B
chr4	153152080	153153877	TRIM2
chr7	33040794	33041394	NT5C3A
chr6	142088413	142089192	NMBR
chr10	67883871	67885448	SIRT1
chr15	74373443	74374790	LINC02255
chr1	51344412	51345624	TTC39A
chr5	150904323	150905359	ZNF300
chr8	78515593	78516676	PKIA
chr3	122977757	122978437	SEMA5B
chr3	19146575	19148650	KCNH8
chr3	33439369	33441512	UBP1
chr6	107114089	107116710	BEND3
chr10	29734836	29737234	SVIL
chrX	53421858	53423218	SMC1A
chr17	50266469	50267005	TMEM92
chr7	44540004	44542115	NPC1L1
chr1	22709879	22711896	EPHB2
chr1	28517651	28519039	RCC1
chr20	31951239	31952286	PDRG1
chr12	121917910	121918919	WDR66
chr19	54708710	54709024	LILRP2
chr22	20494878	20496772	KLHL22
chr11	130001477	130003835	LINC00167
chr14	24307242	24308398	LTB4R2
